# Human melanocyte development and melanoma dedifferentiation at single cell resolution

**DOI:** 10.1101/2020.05.25.115287

**Authors:** Rachel L. Belote, Daniel Le, Ashley Maynard, Ursula E. Lang, Adriane Sinclair, Vicente Planells-Palop, Laurence Baskin, Aaron D. Tward, Spyros Darmanis, Robert L. Judson-Torres

## Abstract

In humans, epidermal melanocytes are responsible for skin pigmentation, defense against ultraviolet radiation, and the deadliest common skin cancer, melanoma. While there is substantial overlap in melanocyte development pathways between different model organisms, species dependent differences are frequent and the conservation of these processes in human skin remains unresolved^1–3^. Thus, the biology of developing and adult human melanocytes remains largely uncharacterized. Here, we used a single-cell enrichment and RNA-sequencing pipeline to study human epidermal melanocytes derived directly from skin, capturing transcriptomes across different anatomic sites, developmental age, sexes, and multiple skin tones. Using donor-matched skin from distinct volar and non-volar anatomic locations, we uncovered subpopulations of melanocytes exhibiting site-specific enrichment that occurs during gestation and persists through adulthood. In addition, we identified human melanocyte differentiation transcriptional programs that are distinct from gene signatures generated from model systems. Finally, we use these programs to define patterns of dedifferentiation that are predictive of melanoma prognosis. Overall, the characterization of human melanocytes fresh from skin revealed new subpopulations, human-specific transcriptional programs, and valuable insights into melanoma dedifferentiation.
