## Supplementary material for "Human melanocyte development and melanoma dedifferentiation at single cell resolution": Table S3

### Sheet: Pairwise DE genes
Pairwise differential gene expression
	Top DE genes for FET vs MSC									Top DE genes for ADT vs FET
				Average expression for each developmental group									Average expression for each developmental group
	gene	log2 fold change	adj p-value	MSC	FET	NEO	ADT			gene	log2 fold change	adj p-value	MSC	FET	NEO	ADT
	MLANA	7.38019	4.18e-17	2.93027	7.99131	8.55855	7.86452			APOD	6.48071	0	1.65803	2.30359	4.27503	6.69166
	IGFBP7	6.96658	1.08e-16	2.87656	7.64792	8.2773	7.46093			HLA-B	9.04646	0	1.6065	0.286044	1.09453	5.17106
	APOE	6.14369	5.74e-15	2.57751	6.75815	7.66041	7.65721			LGALS3	6.38706	0	3.17266	2.18624	5.65451	6.49576
	SAT1	5.27045	8.04e-15	3.76771	7.39814	7.78565	6.51459			CRABP1	9.23078	0	3.9759	0.15768	0.352471	4.64067
	CDH3	5.47819	7.79e-14	2.50094	6.21456	5.98611	5.66983			HLA-C	5.61507	3.12e-296	1.58364	1.72323	1.70122	5.42312
	QPCT	5.77893	8.67e-14	2.95646	6.9097	8.23962	7.20892			HLA-A	3.8134	3.57e-293	3.76437	4.5682	5.73995	7.20176
	MITF	5.25496	9.88e-14	2.52211	6.08316	6.48646	5.98754			CLU	10.5864	1.14e-290	0.092145	0.0478917	0.0259473	4.33635
	GPR143	5.51872	1e-13	2.47262	6.21177	6.91908	5.57109			MT2A	4.93328	3.4e-282	0.710665	1.55462	3.37943	4.74551
	TYRP1	7.1694	1.84e-13	3.11461	8.03898	8.57214	7.6662			B2M	3.01105	3.47e-277	5.8124	6.06487	6.81445	8.14993
	TFAP2B	5.02738	1.84e-13	2.36234	5.75131	4.6223	4.51017			CD59	2.58909	2.52e-275	4.26256	6.54077	7.91098	8.3342
	PMEL	7.8663	2.13e-13	3.40309	8.82189	9.75611	8.0968			TSC22D3	5.51969	2.76e-269	1.37241	1.92957	3.04273	5.60232
	TRPM1	5.39684	2.19e-13	2.32698	5.96767	6.10872	4.90178			HLA-E	4.30996	7.46e-264	2.30508	3.44202	5.44235	6.39861
	GPNMB	5.64232	3.25e-13	2.85775	6.71081	6.53987	6.63227			CYB561A3	4.53272	8.06e-239	1.6492	3.09038	5.84286	6.18771
	SNCA	5.12638	4.12e-13	2.48247	5.95119	6.63291	5.52728			OCA2	5.52035	5.01e-220	0.872986	0.524951	3.50932	3.48696
	CAPN3	5.62324	7.19e-13	2.51148	6.32637	6.89418	7.05809			DPP6	9.52531	5.88e-212	0.259873	0.0219458	0.00298942	2.85362
	ASAH1	4.78487	7.38e-13	2.3584	5.57946	6.10957	5.28906			NDRG2	6.18909	6.33e-208	0.580781	0.451645	1.08264	3.75313
	PAX3	4.54862	2.45e-12	1.90174	4.90038	4.35431	2.67462			FXYD3	7.91943	4.66e-203	0.182729	0.0834096	0.459286	3.09372
	BCAN	4.91603	2.46e-12	2.70172	6.0422	6.84435	5.38654			HLA-H	3.57164	5.61e-197	0.367771	0.424183	1.65075	1.98538
	NSG1	4.96788	3.36e-12	3.24443	6.64943	6.3426	6.10461			PRELP	3.14513	2.05e-196	3.53981	4.42559	4.83844	6.59496
	KCNAB2	4.17146	3.93e-12	1.77318	4.48983	4.27246	3.18051			ATP1B1	4.73435	3.89e-193	1.23646	0.634179	1.43003	3.20152
	C3orf79	4.06711	6.04e-12	1.44064	4.00788	4.32671	0.63757			SLC1A4	4.19179	3.07e-190	1.1935	2.05014	3.30713	4.82593
	HSPB1	2.5737	1.03e-11	5.11411	6.89305	5.29525	6.56857			EMX2	9.80306	8.04e-183	1.16873	0.00638316	0	1.90517
	SLC24A5	4.48759	1.42e-11	1.43595	4.28867	5.90062	3.74947			TPPP3	4.13514	2.75e-170	1.85909	3.35153	5.62951	6.18419
	CDH1	4.46907	1.44e-11	2.10377	5.07765	5.89685	3.3121			CLEC12B	6.50235	4.99e-169	0.216458	0.131712	3.32389	2.62196
	LYPD1	3.76874	1.48e-11	1.12041	3.37285	0.00706525	0.00487416			S100A6	2.74331	5.98e-163	4.92987	3.54979	2.76646	5.42657
	RAB38	4.16184	2.67e-11	1.57722	4.24506	5.98254	3.14969			CAPG	5.98834	1.42e-162	1.37787	0.757402	0.567913	4.28924
	HNMT	3.98266	2.76e-11	1.25166	3.70034	3.20622	1.54202			GPR155	3.64545	5.74e-161	1.66775	2.28669	3.95182	4.71537
	MAL	4.31222	4.24e-11	2.1148	4.98211	5.38756	1.72791			IFI27	10.0079	7.74e-159	0	0.0287064	0.0975806	3.4335
	TSPO	3.58304	4.27e-11	3.98963	6.4561	6.82589	6.59218			MFSD12	3.08441	5.72e-154	1.80085	4.17565	5.26799	6.29995
	STX7	3.93712	4.43e-11	1.89475	4.47231	4.27392	2.72306			LGI3	3.70013	6.58e-150	1.02304	1.71721	2.6702	4.10074
	PLAT	4.54695	6.5e-11	1.87874	4.87234	2.82538	1.05763			SELM	5.98479	1.15e-146	1.93612	0.177656	0.340764	2.58867
	CA14	4.31084	7.18e-11	1.5183	4.27309	5.21148	2.786			DKK3	5.56167	8.93e-134	1.71916	0.276578	0.806562	2.77561
	SLC25A5	3.92869	7.32e-11	3.27639	5.96364	6.42182	3.74785			AHNAK2	4.95354	9.02e-133	1.42569	0.385973	0.148552	2.747
	VAMP8	3.93582	7.47e-11	1.01545	3.3302	3.95309	3.08501			AHNAK	2.73998	9.62e-131	4.45156	3.41798	3.67262	5.28892
	EDNRB	4.44946	8.33e-11	2.76283	5.78486	6.40405	4.21434			TGFBI	8.00737	2.51e-129	2.93837	0.0387695	0.288103	2.41339
	CHCHD6	4.00433	1.25e-10	2.03712	4.68229	5.40459	3.48746			GNAL	5.32769	1.17e-120	0.840115	0.190796	1.43263	2.24519
	ADGRG1	4.16172	1.69e-10	1.99967	4.7476	4.38692	4.25794			MT1E	4.51305	1.19e-120	0.131612	0.190332	1.01831	1.75561
	TBC1D16	3.79248	1.84e-10	1.88526	4.36222	4.17034	3.49263			CYGB	4.59522	2.1e-120	0.313732	0.322263	0.882579	2.32151
	MC1R	3.81566	1.85e-10	1.60437	4.04247	4.51099	3.09072			CD9	2.29939	2.5e-120	3.90736	4.51492	5.76999	6.09996
	FEZ1	4.02554	2.1e-10	1.89684	4.53535	5.08721	3.43249			CTSK	4.54849	2.68e-120	4.88567	0.670257	1.30912	3.15024
	GPM6B	3.82289	2.17e-10	3.03728	5.64152	6.34034	6.83813			MT1M	9.20439	1.1e-117	0	0.00668645	0.260922	1.60095
	KIT	4.30851	2.29e-10	2.18642	5.06007	5.53834	5.62901			CST3	2.04859	4.11e-117	4.36742	4.92764	5.56739	6.3421
	C4orf48	3.26244	2.56e-10	2.12467	4.27283	3.04331	4.06428			ADCY2	4.8162	9.86e-117	0.2763	0.217411	0.534449	2.05946
	DCT	5.51623	4.41e-10	2.72853	6.48607	8.0373	7.49563			GNG11	2.92712	1.75e-110	2.62383	1.69	1.4319	3.54426
	FRZB	4.56561	4.41e-10	1.26401	4.11314	2.84855	4.36868			MT1F	3.52251	2.06e-110	0.210852	0.690498	2.4964	2.52018
	TNFRSF14	3.9309	4.99e-10	2.07136	4.67078	4.3624	2.0143			HERC2	3.57219	5.73e-110	2.08905	1.42458	1.80156	3.65169
	VAT1	3.79772	5.8e-10	2.37731	4.91963	5.06001	5.21198			RAMP1	5.97007	4.15e-104	0.381517	0.185485	1.42647	2.6229
	HES4	3.22119	5.85e-10	2.11365	4.2323	1.62524	3.46324			CEP72	4.38582	1.14e-101	0.300141	0.436857	1.46934	2.52195
	PAG1	3.74619	5.9e-10	1.85701	4.2976	4.13328	3.60066			TMEM59	1.8881	1.23e-99	4.78521	4.80556	6.3566	6.10828
	SLITRK2	3.1602	7.51e-10	1.23732	3.1298	3.29703	2.20046			TYR	1.75706	1.49e-99	2.39016	5.52281	7.76497	6.73791
	GPX1	3.26861	8.04e-10	2.8361	5.04774	5.10359	2.29988			MT1X	3.76454	7.16e-95	0.461403	0.328977	1.88345	1.83962
	TUBB3	4.27999	9.74e-10	2.51682	5.40383	4.4451	2.70956			CTSA	2.43111	1.74e-93	2.17985	3.35269	5.37312	5.00889
	SCARB1	3.42478	1.02e-09	1.77589	3.98304	4.10318	2.76675			PRKCDBP	2.9598	4.87e-92	2.96041	2.49274	3.72054	4.46953
	LIMS2	3.34027	2.91e-09	1.60683	3.72279	2.3021	1.14297			PSAP	2.17637	1.62e-90	4.44849	5.51441	6.63157	7.0198
	ST6GALNAC2	3.92002	3.59e-09	1.14229	3.50561	4.66816	3.96164			GPM6B	1.72994	1.69e-89	3.03728	5.64152	6.34034	6.83813
	SPTSSA	3.19697	3.65e-09	2.99675	5.1672	4.59623	3.13632			APCDD1	2.81467	2.44e-88	4.42809	2.40331	3.93641	4.27355
	TYR	4.65231	4.6e-09	2.39016	5.52281	7.76497	6.73791			CD82	2.88863	6.59e-82	1.09703	2.21868	4.59441	4.12214
	TFAP2A	3.63033	4.66e-09	2.1172	4.51629	4.8949	3.78613			APOE	1.29806	1.69e-79	2.57751	6.75815	7.66041	7.65721
	CISD1	3.47853	4.66e-09	1.6718	3.89533	5.09874	3.97148			DCT	1.45787	5.16e-79	2.72853	6.48607	8.0373	7.49563
	SLC7A8	4.30101	5.31e-09	2.87223	5.79827	6.38789	4.04641			CTSD	1.67561	6.09e-79	3.58283	5.24934	5.85817	6.40717
	ABRACL	3.66157	5.78e-09	0.791602	2.78951	2.66647	1.05069			PTPRS	1.89241	1.64e-78	3.10934	2.14551	3.97166	3.36786
	ATP1B3	3.61036	6.88e-09	3.04638	5.50428	6.34982	4.99524			EMP3	1.29435	1.03e-77	3.92445	4.57459	4.92247	5.46563
	FAM89A	3.63019	7.05e-09	1.59854	3.90917	2.7545	2.11157			CHADL	4.89547	9.75e-77	0.419157	0.223852	0.841397	2.1362
	AP1S2	3.38543	7.42e-09	2.57096	4.84591	5.45054	3.59405			GSN	2.2856	2.57e-76	4.91301	4.19283	5.3775	5.76501
	SLC3A2	3.93212	8.43e-09	3.18342	5.86946	6.54668	5.00763			LINC00673	3.64337	2.7e-76	0.250644	0.523577	1.27802	2.26153
	CYSTM1	3.43066	8.71e-09	1.80493	4.02126	4.63317	4.09106			LPPR4	3.44544	1.49e-69	0.277553	0.321008	1.72169	1.63384
	TSPAN4	3.57542	1.39e-08	2.28711	4.66774	5.04845	4.1323			VAMP5	2.26788	6.34e-69	0.963217	2.6676	3.22666	4.18299
	NINJ1	3.95246	1.65e-08	2.52531	5.18714	5.6049	4.27016			BMPR1B	2.97188	1.08e-68	0.550013	0.708854	1.46083	2.20762
	PLP1	3.72666	2.48e-08	2.37595	4.86925	6.05363	5.40355			TMEM47	5.46763	2.6e-65	0.696691	0.0677461	0.0183789	1.4114
	CRYL1	3.53749	2.86e-08	2.01805	4.34056	4.78278	2.22875			TM7SF3	2.28825	1.76e-61	1.59642	2.35887	4.62112	3.86681
	FMN1	3.19268	2.99e-08	1.40182	3.36735	3.10263	2.85645			ADIRF	4.46152	1.98e-59	0.515536	0.135885	0.149598	1.43669
	CD59	3.30516	4.81e-08	4.26256	6.54077	7.91098	8.3342			MIA	2.98057	1.03e-58	0.299667	0.638063	2.47611	2.08529
	GMPR	3.61443	6.11e-08	1.43159	3.6892	4.56498	4.85449			FKBP5	7.79787	1.16e-57	0.438641	0.0114033	0.190887	1.26754
	ARL2	3.04325	6.42e-08	2.28469	4.30039	5.00196	4.53247			GMPR	1.70639	1.32e-57	1.43159	3.6892	4.56498	4.85449
	INPP4B	3.10012	7e-08	1.8337	3.83034	4.34734	3.32674			KLF9	3.22702	4.13e-57	0.181957	0.304985	0.913606	1.46765
	S100B	3.54646	7.73e-08	1.63717	3.89952	4.35854	0.893164			SFTPC	4.01478	4.6e-57	0.21563	0.318597	1.3793	1.95515
	MFSD12	3.66419	7.86e-08	1.80085	4.17565	5.26799	6.29995			PTRF	2.48265	1.12e-56	3.42209	1.4526	3.23822	2.96012
	LGALS3BP	3.81014	7.97e-08	1.98547	4.49004	6.26947	4.80848			PFKFB2	3.39098	1.83e-56	0.119927	0.383154	1.81386	1.7746
	PDLIM3	3.71239	8.82e-08	1.77266	4.1752	3.27511	1.08514			LOC101930452	2.37212	2.22e-56	0.504465	1.65227	2.93299	3.12855
	RPS4Y1	3.48319	1.02e-07	2.1022	4.39861	4.17366	1.69425			GAPDHS	3.41853	1.22e-55	0.191541	0.704273	3.46411	2.47921
	MBP	3.3469	1.04e-07	1.64515	3.77386	5.18186	4.27705			STOM	2.23947	5.37e-55	2.57386	1.39375	1.77608	2.72839
	CDC42EP3	3.65651	1.33e-07	2.80505	5.28224	5.6111	5.42897			RUNX3	2.01199	8.33e-55	2.14933	1.89951	2.14824	3.17473
	ZNF106	2.69251	1.41e-07	4.00095	5.85167	5.47658	3.19527			MLPH	2.42558	2.74e-52	1.10309	1.61542	5.10912	3.1202
	RAB32	3.1834	1.6e-07	3.19893	5.36851	6.14021	4.51769			CADM1	3.0287	2.93e-52	1.73206	0.674519	1.46388	2.18149
	PTPRZ1	2.83083	1.62e-07	1.00126	2.58397	2.35593	0.92597			GRN	1.19499	3.81e-52	4.4785	5.29275	6.42129	6.11821
	DDT	2.90716	1.65e-07	0.98529	2.60946	2.4451	1.50869			CRISPLD2	5.23749	5.38e-52	0.895929	0.0799394	0.0559709	1.42061
	FAM126A	2.96457	1.8e-07	1.15715	2.89168	2.13117	1.2044			SNAI2	2.32205	2.03e-51	2.56458	1.75852	3.22868	3.21973
	PCSK2	3.70907	2.19e-07	2.7758	5.28747	3.63508	5.5845			LAPTM4A	1.23599	1.89e-50	5.8866	4.8911	5.75755	5.7435
	LOC729732	2.73963	2.47e-07	1.14657	2.73061	1.74961	2.86778			FADS2	2.42966	5.19e-50	1.4062	0.921308	0.129792	2.21367
	CPNE8	3.16652	2.74e-07	1.37481	3.31514	2.36904	1.96168			FTL	1.09069	2.35e-49	7.22934	7.31345	7.57796	8.0691
	GLMP	3.51648	2.86e-07	2.2801	4.61955	4.94276	3.06467			SLC16A10	3.63629	3.36e-49	0.471309	0.237272	0.744914	1.46553
	C9orf3	3.03659	3.09e-07	2.80135	4.85135	5.52995	5.44058			HLA-DPA1	2.97137	1.18e-47	0.652541	0.826174	2.31175	2.40465
	CCNDBP1	3.31983	4.16e-07	2.02647	4.20136	4.99186	3.3558			CTSF	1.45688	1.23e-45	2.48891	4.47696	5.50617	5.47953
	CD79B	4.74335	4.48e-07	0.331999	2.44639	0.648548	0.269494			STXBP6	1.93793	8.68e-44	1.50753	2.02309	3.53394	3.26352
	MYO5A	3.4106	4.55e-07	2.3078	4.5774	5.46892	4.00443			CAPN3	1.057	2.09e-43	2.51148	6.32637	6.89418	7.05809
	MIEN1	3.07077	4.8e-07	1.81363	3.78704	4.17635	2.82254			GADD45A	2.47616	3.31e-43	1.24364	1.15965	1.06392	2.57861
	CYP27A1	3.27239	6.52e-07	1.7383	3.83502	4.03769	3.21179			BMP7	7.30912	3.72e-43	0.99923	0.0134751	0.0473182	1.14786
	COMT	3.50834	7.08e-07	2.79531	5.16977	6.12961	5.53462			NFKBIA	2.2911	3.96e-43	3.28005	2.0117	1.24192	3.48724
	ROPN1B	3.63016	8.16e-07	0.482422	2.16064	3.96298	3.05289			PYCARD	3.60299	4.11e-42	0.365519	0.288327	2.50751	1.62151
	HMGA1	2.75245	8.17e-07	1.45636	3.14294	1.8069	1.5637			SPECC1	5.40409	7.72e-42	0.132844	0.0518979	0.196507	1.18038
	COLEC12	-9.04358	1.29e-07	2.00085	0.0120465	0.0120016	0.00337673			FSCN1	-2.76473	5.47e-110	2.08022	2.23201	0.49466	0.79931
	TPBG	-5.86152	9.33e-08	2.19403	0.128481	0.324486	0.227284			EVA1B	-3.20608	4.58e-110	3.74657	3.19634	1.44994	1.26421
	CNN2	-5.2187	8.57e-08	2.88044	0.372766	0.126471	0.057021			CHCHD3	-3.27596	1.46e-110	2.32831	3.78935	3.91103	1.69794
	TLE3	-3.56265	8.57e-08	2.62316	0.733101	0.865208	1.26691			QARS	-3.21656	4.75e-112	2.64249	3.17886	2.47109	1.24598
	TPM1	-3.88114	8.39e-08	3.23364	0.976085	0.823554	0.556973			WDFY1	-3.12827	2.85e-113	2.4011	3.60959	2.94376	1.63151
	PRRX2	-8.30501	4.45e-08	1.94529	0.01878	0.0134736	0.0816684			LIMA1	-3.15853	1.13e-113	2.75186	3.34157	3.09091	1.39953
	MDFI	-8.88732	4.45e-08	2.20792	0.016954	0.00778719	0.00504708			TIMM13	-3.17893	6.91e-114	3.77834	4.5515	4.24991	2.42962
	DNM3OS	-9.49923	4.3e-08	2.49742	0.0152911	0.00188611	0.00819763			MZT2A	-3.06089	2.07e-114	2.94363	2.67047	1.98209	0.95988
	LRRC17	-9.51661	4.26e-08	2.37052	0.0131601	0	0.00316001			RPS23	-1.99221	1.05e-114	6.14445	5.98973	5.26373	4.61627
	COL4A2	-3.04299	3.68e-08	4.08259	2.08858	0.209422	1.28001			GAS2L3	-3.67818	8.74e-115	1.32045	2.39288	1.82822	0.574868
	MARCKS	-2.50859	3.51e-08	5.82333	4.09829	3.76662	3.90994			PPA1	-3.60025	4.94e-115	2.34371	2.87819	2.85325	0.868683
	COL16A1	-4.98058	3.51e-08	2.55657	0.319651	0.126496	0.096582			SPOCK1	-4.6469	8.02e-116	0.745596	1.99888	1.33227	0.226892
	MRC2	-11.3206	3.44e-08	1.90898	0.0022441	0.00243777	0.00698762			AHCY	-3.72413	3.17e-116	2.93121	2.83605	2.82771	0.794972
	THSD4	-12.2536	3.36e-08	2.26613	0.00176823	0.006905	0.0256362			CD79B	-5.09162	1.81e-117	0.331999	2.44639	0.648548	0.269494
	CXCL12	-33.5534	3.25e-08	2.61051	0	0.000943057	0.00324071			ANK2	-3.72706	1.34e-118	1.781	2.59238	1.1223	0.659334
	THBS1	-7.56735	2.66e-08	2.36791	0.0497514	0.00377223	0.00670324			PTPRZ1	-3.00651	1.04e-118	1.00126	2.58397	2.35593	0.92597
	EFEMP2	-4.17552	2.37e-08	3.10553	0.779287	0.460603	0.818334			NEDD4L	-5.85804	2.28e-120	1.54047	1.80616	1.66187	0.084069
	FBN2	-5.65587	1.84e-08	2.2558	0.156527	0.11225	0.222985			ATF3	-4.65342	7.68e-121	1.60809	2.16634	0.340423	0.267743
	NCAM1	-6.29212	1.82e-08	2.13425	0.0908251	0.0099608	0.0587684			ISYNA1	-3.62801	4.89e-121	2.15286	3.0664	1.77236	0.976537
	SLIT2	-3.82423	1.47e-08	2.63997	0.651636	0.747912	0.158494			ARID5B	-3.57901	1.28e-121	3.05688	2.89352	3.32834	0.886772
	CLDN11	-8.60095	1.02e-08	3.45956	0.0763421	0.0177504	0.0653569			LOC101243545	-1.78801	1.54e-122	1.85899	1.88811	0.929749	0.964552
	RBFOX2	-3.34685	9.99e-09	4.83819	2.58848	1.68247	1.56902			MAL2	-7.75472	5.73e-123	0.320192	2.08467	0.00933138	0.0320852
	PPAP2B	-7.10891	9.99e-09	2.58469	0.0850855	0.0993337	0.0519388			MAP4K4	-3.25919	1.21e-125	2.73488	3.14207	2.33222	1.19805
	TMEM132C	-32.7957	8.8e-09	2.13486	0	0.000943057	0.00586619			C14orf132	-5.03709	9.14e-126	2.07527	2.11857	1.07759	0.201242
	ISLR	-12.8724	8.8e-09	2.75344	0.00195798	0	0.00164939			TBC1D7	-3.7496	3.88e-126	1.59585	3.15995	3.19425	0.985052
	IGDCC4	-3.99135	5.75e-09	3.23831	0.932111	1.46554	1.39283			PAX3	-3.30335	5.49e-128	1.90174	4.90038	4.35431	2.67462
	LAMB1	-3.73232	4.6e-09	3.79489	1.45185	0.201576	0.32462			RPS12	-1.98441	3.9e-129	6.12102	6.48047	5.72291	5.10949
	ITM2A	-9.5298	3.65e-09	3.33098	0.0358305	0.0102514	0.2632			DNAJA1	-3.55223	3.52e-129	4.03882	4.15979	4.10163	1.85244
	MDK	-4.55421	3.16e-09	4.53607	1.59527	0.125051	0.309258			CKS2	-5.21549	8.45e-130	1.2842	1.8283	0.963278	0.131537
	FBLN1	-4.48839	2.77e-09	4.52056	1.61922	0.241782	0.0154296			CTBP2	-3.12671	7.18e-130	3.24825	4.00599	2.68226	1.97046
	BEND5	-5.57206	2.61e-09	2.83643	0.290786	0.362546	0.300417			TUBB3	-3.97988	1.17e-130	2.51682	5.40383	4.4451	2.70956
	CCDC3	-5.38101	2.36e-09	2.75399	0.302235	0.290683	0.532988			TOB1	-3.9537	5.21e-131	3.04299	3.07979	1.14612	0.849904
	NKD2	-5.63497	1.78e-09	2.31512	0.168603	0.0203646	0.00504867			HNMT	-3.425	2.06e-131	1.25166	3.70034	3.20622	1.54202
	PALLD	-6.59009	1.65e-09	2.51814	0.111887	0.10015	0.0923964			RBPMS	-3.54972	1.19e-131	1.57691	2.60282	1.61398	0.726376
	HIF3A	-5.36343	1.6e-09	2.49603	0.239382	0.00681719	0.0102999			PGLS	-3.69543	4.26e-133	2.69358	3.48843	2.55755	1.23826
	MGLL	-6.75059	1.39e-09	2.65609	0.11597	0.0103304	0.014711			RASSF3	-2.67247	1.87e-133	1.49908	2.63677	3.37249	1.10992
	S100A4	-4.12043	1.35e-09	2.3124	0.420762	0.0134184	0.917239			SLC25A6	-2.65464	9.22e-134	6.60156	7.25826	6.39974	5.42193
	TGFBI	-8.82155	1.25e-09	2.93837	0.0387695	0.288103	2.41339			TP53I11	-3.86592	2e-134	1.72619	3.33738	2.10231	1.05146
	PCOLCE	-7.32648	2.17e-10	2.94126	0.105953	0.0845764	0.0556952			PTGDS	-4.35179	9.78e-135	1.13709	2.95739	1.62564	0.638528
	IL11RA	-4.965	1.55e-10	4.03591	1.02245	1.19077	1.13645			LOC284454	-4.6303	5.03e-135	2.62968	2.60029	0.425265	0.40774
	SLIT3	-33.0323	1.32e-10	2.28079	0	0.00188611	0.0113743			CREB5	-4.86039	2.59e-136	2.00665	2.10827	0.933143	0.222368
	SVIL	-4.28398	1.32e-10	2.75061	0.560833	0.773102	0.337843			FKBP10	-4.80303	2.54e-136	2.80703	2.53818	2.01961	0.348935
	C1QTNF2	-7.21358	7.32e-11	3.06018	0.128377	0.0158648	0.0109277			HSPH1	-3.62759	1.66e-136	2.50615	3.35925	3.14338	1.1776
	ROBO2	-8.7881	5.37e-11	2.40631	0.0225749	0.0284888	0.114329			RPL28	-2.38532	1.62e-136	5.27819	5.25579	3.70609	3.62421
	COL4A1	-4.40976	4.43e-11	3.54935	0.951558	0.0801593	0.502368			PFN2	-3.95273	6.02e-137	3.29996	2.72764	2.61513	0.654046
	TBX15	-34.2056	3.53e-11	3.0355	0	0.00368442	0.0057365			WLS	-3.64771	6.02e-137	1.87715	2.57565	1.91645	0.677323
	PMEPA1	-6.91186	1.18e-11	2.23638	0.0671186	0.0265142	0.0248638			CDC25B	-3.63475	4.62e-137	1.4634	2.82639	1.65184	0.823647
	TIMP3	-5.74381	1.03e-11	3.84502	0.61731	0.394168	0.389407			SLC18B1	-4.56313	9.43e-138	1.34356	2.70189	2.30004	0.462684
	KCNQ1OT1	-4.97213	2.76e-12	4.11654	1.07248	0.466263	0.319469			PLS3	-3.63507	7.59e-138	2.35043	3.72313	2.91738	1.44721
	LOXL2	-9.3836	2.43e-12	2.90582	0.0255415	0.0285177	0.0170575			RPL18A	-1.85718	1.76e-139	6.38623	6.37213	5.10252	5.08931
	TMEM119	-10.0647	2.29e-12	2.74612	0.0135238	0.00559303	0.00581196			NGFRAP1	-3.63976	1.49e-139	5.0588	4.72076	4.55038	2.29512
	ADAMTS9	-5.52906	2.27e-12	2.63363	0.246777	0.180543	0.132797			CEP170	-3.51361	4.59e-141	2.45947	3.23252	2.42317	1.1415
	PCDH18	-10.9649	1.93e-12	2.31178	0.00453872	0	0.00571043			SPRED1	-3.50088	1.72e-141	2.68241	2.46693	1.21361	0.669261
	THY1	-12.5355	1.91e-12	3.85409	0.00774911	0	0.00736197			RPS16	-2.1335	5.25e-143	5.72719	5.70936	4.96163	4.2417
	LOC400043	-6.39882	1.51e-12	3.74277	0.397734	0.544145	0.347164			DNMT3A	-3.39582	2.02e-144	2.61857	2.61319	1.6315	0.788971
	OLFML3	-7.50314	1.21e-12	3.37932	0.145206	0.00832094	0.0366488			ADRBK2	-4.7368	1.3e-145	1.34064	2.00345	0.926797	0.215577
	IGFBP5	-9.21008	9.24e-13	3.40808	0.0481374	0.0139358	0.0402649			TULP4	-3.82861	1.2e-148	2.03617	3.15779	2.57294	0.949707
	NREP	-4.84185	7.62e-13	3.95106	1.02176	0.0348551	0.0737691			MCAM	-6.50923	9.55e-152	1.50852	2.08121	0.551219	0.0741817
	OSR2	-10.4136	4.12e-13	3.12411	0.015813	0.0127965	0.00127694			TPM4	-3.72401	4.4e-154	4.58337	4.33201	3.68481	1.89958
	COL12A1	-8.23803	3.84e-13	3.29678	0.0826853	0.0123602	0.0958314			RTTN	-4.53348	6.37e-155	1.63792	2.02911	0.612427	0.250999
	COL6A3	-13.4618	3.77e-13	3.31896	0.00235764	0.000943057	0.0168089			PPP1R14B	-3.4367	2.06e-155	2.89561	3.63538	2.57992	1.48372
	RBMS3	-6.29236	2.85e-13	2.83399	0.185906	0.129085	0.0169173			ZFAS1	-3.30722	1.11e-157	3.47998	3.85883	2.66975	1.73846
	LUM	-12.1781	8.7e-14	3.44722	0.0065413	0	0.000701794			JUNB	-4.17689	9.62e-158	4.07471	3.5954	1.48036	1.08481
	PTH1R	-11.3592	8.67e-14	2.87385	0.00633905	0.00149471	0.0142219			TNFRSF14	-4.02549	1.05e-161	2.07136	4.67078	4.3624	2.0143
	PDGFRA	-12.4712	7.79e-14	2.98172	0.00329184	0.00948015	0.0279228			HSPD1	-4.08374	1.36e-162	3.8094	4.98468	4.82518	2.25766
	GPC3	-10.6578	2.4e-14	3.65401	0.0230247	0	0.00682658			ROBO1	-3.36507	9.47e-164	3.35953	2.82687	1.37698	0.933123
	FBN1	-5.14163	2.4e-14	3.79542	0.802978	0.164915	0.269091			RPS4Y1	-4.17661	5.24e-166	2.1022	4.39861	4.17366	1.69425
	FLRT2	-10.8881	1.68e-14	2.7704	0.00786527	0.0290957	0.0853128			DUSP1	-5.24016	4.97e-167	3.32234	2.9338	0.671982	0.385887
	FGFR1	-4.89659	1.68e-14	4.42802	1.32935	1.1101	0.572742			RAP2B	-3.60998	4.78e-168	3.84499	5.48998	5.19891	3.03296
	MEST	-8.02297	7.11e-15	3.74491	0.147386	0.0711488	0.111847			RPL13AP5	-1.82173	9.06e-169	3.84182	3.70581	1.93062	2.50353
	COL6A1	-4.71345	6.6e-15	5.27818	2.13218	1.05181	1.70172			GPX1	-4.10746	6.2e-170	2.8361	5.04774	5.10359	2.29988
	AXL	-10.2604	5.23e-15	3.6301	0.0294961	0.00676165	0.054861			C6orf48	-3.82818	5.04e-170	5.03425	4.95354	3.58079	2.38915
	CDH11	-10.9437	3.53e-15	2.85036	0.00823836	0.000943057	0.0578989			CRMP1	-5.45354	1.8e-170	1.91037	2.6797	1.24312	0.269962
	MFAP4	-12.744	3.53e-15	4.15084	0.00906764	0	0.00223139			QPRT	-4.58148	1.19e-173	3.02903	4.5794	4.41755	1.61516
	MMP2	-6.10136	3.45e-15	3.5431	0.398106	0.180425	0.0627169			SERPINH1	-4.16127	1.21e-181	4.15053	2.83236	1.64569	0.638389
	BASP1	-6.12832	3.12e-15	4.16089	0.643139	0.66455	0.617683			ZNF106	-3.88855	8.29e-182	4.00095	5.85167	5.47658	3.19527
	NRP1	-6.82434	1.42e-15	3.09067	0.169939	0	0.147985			MYC	-4.79767	7.23e-189	2.46007	3.7321	3.98684	0.902499
	CRABP2	-6.94681	1.05e-15	3.28397	0.189109	0.0503041	0.095453			IGFBP3	-6.21227	2.5e-190	3.94621	2.99164	2.8272	0.227258
	TWIST2	-12.3401	6.54e-16	3.98174	0.0100954	0	0.0051439			PDLIM3	-5.03046	1.33e-192	1.77266	4.1752	3.27511	1.08514
	MXRA5	-12.5669	6.16e-16	3.09834	0.00348159	0.00637025	0.00521225			CCND1	-5.0023	6.65e-199	3.8695	4.01657	3.99144	0.993526
	CCND2	-6.62484	4.91e-16	3.87777	0.391665	0.099254	0.0110246			MYO1B	-4.50661	1.87e-199	2.5969	3.65335	1.97612	0.976168
	RUNX1T1	-6.09408	3.62e-17	3.46973	0.375468	0.00839971	0.0173371			LIMS2	-4.2406	6.05e-202	1.60683	3.72279	2.3021	1.14297
	EDNRA	-9.60444	3.62e-17	3.46136	0.0388781	0	0.00342372			S100B	-5.06738	5.31e-203	1.63717	3.89952	4.35854	0.893164
	CD248	-6.85401	2.78e-17	3.70293	0.29418	0.0814913	0.36451			MFAP2	-5.06891	4.86e-208	4.24279	3.46545	2.73892	0.654041
	COL5A2	-6.00583	1.83e-17	4.11284	0.660409	0.000943057	0.0143286			MAL	-4.96708	6.76e-210	2.1148	4.98211	5.38756	1.72791
	CRABP1	-8.25837	7.12e-18	3.9759	0.15768	0.352471	4.64067			PDCD4	-4.04642	2.66e-226	2.88801	4.24094	3.49314	1.63785
	ID3	-8.33566	6.22e-18	4.09181	0.167343	0.0148827	0.171255			TMSB4X	-4.18721	2.18e-228	6.16662	6.23158	3.37051	3.36252
	DCN	-9.40969	3.35e-18	4.61304	0.136906	0.0172638	0.0304908			EGR1	-5.02094	5e-235	3.88934	3.17203	1.8081	0.532955
	COL6A2	-4.92809	9.65e-20	5.40324	2.11182	0.697899	1.97139			FOSB	-5.38744	1.42e-240	2.89088	3.26002	0.448577	0.469035
	CTSK	-7.10442	6.37e-20	4.88567	0.670257	1.30912	3.15024			VCAN	-5.76174	1.5e-245	5.24854	3.31426	0.750906	0.397738
	COL1A2	-4.68585	2.18e-20	7.69115	4.45441	0.637625	0.388122			GAS5	-4.79097	1.34e-254	4.36224	4.34907	2.57421	1.32441
	COL5A1	-9.03952	8.86e-21	3.99692	0.0967059	0.00609161	0.0374439			IER2	-5.84683	5.74e-255	4.38083	4.69475	2.79021	1.05882
	COL21A1	-15.6133	7.7e-21	4.67309	0.00211302	0	0.00589673			PLAT	-6.10782	5.96e-267	1.87874	4.87234	2.82538	1.05763
	MEG3	-7.64933	1.21e-22	4.93261	0.522418	0.120655	0.0054057			C3orf79	-5.92077	0	1.44064	4.00788	4.32671	0.63757
	CXCL14	-9.3942	2.39e-24	6.01116	0.472999	0.0389414	0.306534			FOS	-6.76853	0	5.7767	6.36142	2.30226	1.84088
	PRRX1	-13.5432	1.35e-25	4.1684	0.00531461	0	0.0128143			PXDN	-8.50996	0	4.00675	3.37623	0.7671	0.0746642
	TCF4	-8.5571	2.72e-26	5.69809	0.581831	0.0973661	0.222507			SOX11	-11.1591	0	3.73989	3.22077	1.62925	0.0104609
	TWIST1	-12.3507	2.07e-26	3.35351	0.00527081	0	0.00571043			COL1A2	-7.48588	0	7.69115	4.45441	0.637625	0.388122
	COL3A1	-14.1007	2.93e-28	7.0221	0.0618096	0.00243777	0.0143572			LYPD1	-12.4928	0	1.12041	3.37285	0.00706525	0.00487416
	COL1A1	-15.4618	1.06e-32	7.52258	0.0401394	0.00786496	0.0137103			SERPINF1	-10.152	0	4.88369	6.64815	6.91726	0.517054
