## Supplementary material for "Human melanocyte development and melanoma dedifferentiation at single cell resolution": Table S6

### Sheet: TCGA SKCM groups
	TCGA SKCM developmental group assignments
	Dendrogram order (Fig. 4a)	bcr_patient_barcode	submitter_id	SKCM group
	1	TCGA-W3-A828	TCGA-W3-A828-06A	SKCM MSC
	2	TCGA-ER-A19D	TCGA-ER-A19D-06A	SKCM MSC
	3	TCGA-D3-A51R	TCGA-D3-A51R-06A	SKCM MSC
	4	TCGA-YD-A9TA	TCGA-YD-A9TA-06A	SKCM MSC
	5	TCGA-GN-A4U9	TCGA-GN-A4U9-06A	SKCM MSC
	6	TCGA-FS-A1ZD	TCGA-FS-A1ZD-06A	SKCM MSC
	7	TCGA-FS-A1ZC	TCGA-FS-A1ZC-06A	SKCM MSC
	8	TCGA-D3-A1Q4	TCGA-D3-A1Q4-06A	SKCM MSC
	9	TCGA-EE-A29W	TCGA-EE-A29W-06A	SKCM MSC
	10	TCGA-D3-A8GQ	TCGA-D3-A8GQ-06A	SKCM MSC
	11	TCGA-D3-A1Q8	TCGA-D3-A1Q8-06A	SKCM MSC
	12	TCGA-DA-A3F2	TCGA-DA-A3F2-06A	SKCM MSC
	13	TCGA-ER-A19E	TCGA-ER-A19E-06A	SKCM MSC
	14	TCGA-W3-A825	TCGA-W3-A825-06A	SKCM MSC
	15	TCGA-D3-A2JA	TCGA-D3-A2JA-06A	SKCM MSC
	16	TCGA-D3-A8GE	TCGA-D3-A8GE-06A	SKCM MSC
	17	TCGA-ER-A19A	TCGA-ER-A19A-06A	SKCM MSC
	18	TCGA-EE-A3JB	TCGA-EE-A3JB-06A	SKCM MSC
	19	TCGA-ER-A195	TCGA-ER-A195-06A	SKCM MSC
	20	TCGA-GF-A3OT	TCGA-GF-A3OT-06A	SKCM MSC
	21	TCGA-ER-A2NC	TCGA-ER-A2NC-06A	SKCM MSC
	22	TCGA-FS-A1ZH	TCGA-FS-A1ZH-06A	SKCM MSC
	23	TCGA-FR-A7U9	TCGA-FR-A7U9-06A	SKCM MSC
	24	TCGA-GN-A265	TCGA-GN-A265-06A	SKCM MSC
	25	TCGA-EE-A2GE	TCGA-EE-A2GE-06A	SKCM MSC
	26	TCGA-EE-A2GD	TCGA-EE-A2GD-06A	SKCM MSC
	27	TCGA-FS-A1ZS	TCGA-FS-A1ZS-06A	SKCM MSC
	28	TCGA-D3-A51G	TCGA-D3-A51G-06A	SKCM MSC
	29	TCGA-HR-A2OG	TCGA-HR-A2OG-06A	SKCM MSC
	30	TCGA-W3-AA1V	TCGA-W3-AA1V-06B	SKCM MSC
	31	TCGA-EE-A2A0	TCGA-EE-A2A0-06A	SKCM MSC
	32	TCGA-D3-A8GI	TCGA-D3-A8GI-06A	SKCM MSC
	33	TCGA-D3-A3MO	TCGA-D3-A3MO-06A	SKCM MSC
	34	TCGA-WE-AA9Y	TCGA-WE-AA9Y-06A	SKCM MSC
	35	TCGA-EE-A17Y	TCGA-EE-A17Y-06A	SKCM MSC
	36	TCGA-ER-A19H	TCGA-ER-A19H-06A	SKCM MSC
	37	TCGA-FS-A1ZB	TCGA-FS-A1ZB-06A	SKCM MSC
	38	TCGA-ER-A193	TCGA-ER-A193-06A	SKCM MSC
	39	TCGA-ER-A19T	TCGA-ER-A19T-01A	SKCM MSC
	40	TCGA-EE-A20B	TCGA-EE-A20B-06A	SKCM MSC
	41	TCGA-EB-A44R	TCGA-EB-A44R-06A	SKCM MSC
	42	TCGA-FS-A1Z7	TCGA-FS-A1Z7-06A	SKCM MSC
	43	TCGA-FR-A69P	TCGA-FR-A69P-06A	SKCM MSC
	44	TCGA-EE-A182	TCGA-EE-A182-06A	SKCM MSC
	45	TCGA-FS-A1ZF	TCGA-FS-A1ZF-06A	SKCM MSC
	46	TCGA-EE-A3J3	TCGA-EE-A3J3-06A	SKCM MSC
	47	TCGA-YD-A9TB	TCGA-YD-A9TB-06A	SKCM MSC
	48	TCGA-EE-A2GP	TCGA-EE-A2GP-06A	SKCM MSC
	49	TCGA-ER-A19N	TCGA-ER-A19N-06A	SKCM MSC
	50	TCGA-D3-A3MV	TCGA-D3-A3MV-06A	SKCM MSC
	51	TCGA-ER-A19J	TCGA-ER-A19J-06A	SKCM MSC
	52	TCGA-BF-A1PX	TCGA-BF-A1PX-01A	SKCM MSC
	53	TCGA-EE-A2GH	TCGA-EE-A2GH-06A	SKCM MSC
	54	TCGA-EB-A5VU	TCGA-EB-A5VU-01A	SKCM MSC
	55	TCGA-EE-A3JH	TCGA-EE-A3JH-06A	SKCM MSC
	56	TCGA-DA-A1I4	TCGA-DA-A1I4-06A	SKCM MSC
	57	TCGA-FS-A1Z0	TCGA-FS-A1Z0-06A	SKCM MSC
	58	TCGA-EE-A2GS	TCGA-EE-A2GS-06A	SKCM MSC
	59	TCGA-ER-A2NH	TCGA-ER-A2NH-06A	SKCM MSC
	60	TCGA-D3-A2J7	TCGA-D3-A2J7-06A	SKCM MSC
	61	TCGA-FS-A4F8	TCGA-FS-A4F8-06A	SKCM MSC
	62	TCGA-EB-A44N	TCGA-EB-A44N-01A	SKCM MSC
	63	TCGA-XV-A9VZ	TCGA-XV-A9VZ-01A	SKCM MSC
	64	TCGA-FS-A1Z4	TCGA-FS-A1Z4-06A	SKCM MSC
	65	TCGA-ER-A19O	TCGA-ER-A19O-06A	SKCM MSC
	66	TCGA-FR-A7UA	TCGA-FR-A7UA-06A	SKCM MSC
	67	TCGA-D9-A4Z3	TCGA-D9-A4Z3-01A	SKCM MSC
	68	TCGA-EE-A2ME	TCGA-EE-A2ME-06A	SKCM MSC
	69	TCGA-D3-A2J8	TCGA-D3-A2J8-06A	SKCM MSC
	70	TCGA-GF-A6C9	TCGA-GF-A6C9-06A	SKCM MSC
	71	TCGA-EE-A3AB	TCGA-EE-A3AB-06A	SKCM MSC
	72	TCGA-DA-A3F5	TCGA-DA-A3F5-06A	SKCM MSC
	73	TCGA-EE-A2GK	TCGA-EE-A2GK-06A	SKCM MSC
	74	TCGA-EB-A5VV	TCGA-EB-A5VV-06A	SKCM MSC
	75	TCGA-EB-A4IS	TCGA-EB-A4IS-01A	SKCM MSC
	76	TCGA-EE-A2MC	TCGA-EE-A2MC-06A	SKCM MSC
	77	TCGA-FS-A1ZM	TCGA-FS-A1ZM-06A	SKCM MSC
	78	TCGA-D3-A5GR	TCGA-D3-A5GR-06A	SKCM MSC
	79	TCGA-EE-A2M7	TCGA-EE-A2M7-06A	SKCM MSC
	80	TCGA-ER-A42K	TCGA-ER-A42K-06A	SKCM MSC
	81	TCGA-XV-AAZW	TCGA-XV-AAZW-01A	SKCM MSC
	82	TCGA-D3-A8GB	TCGA-D3-A8GB-06A	SKCM MSC
	83	TCGA-XV-A9W5	TCGA-XV-A9W5-01A	SKCM MSC
	84	TCGA-ER-A1A1	TCGA-ER-A1A1-06A	SKCM MSC
	85	TCGA-BF-AAP0	TCGA-BF-AAP0-06A	SKCM MSC
	86	TCGA-D3-A51F	TCGA-D3-A51F-06A	SKCM MSC
	87	TCGA-GN-A266	TCGA-GN-A266-06A	SKCM MSC
	88	TCGA-D3-A1Q5	TCGA-D3-A1Q5-06A	SKCM MSC
	89	TCGA-D3-A2JN	TCGA-D3-A2JN-06A	SKCM MSC
	90	TCGA-EE-A2MR	TCGA-EE-A2MR-06A	SKCM MSC
	91	TCGA-DA-A1I7	TCGA-DA-A1I7-06A	SKCM MSC
	92	TCGA-EE-A29S	TCGA-EE-A29S-06A	SKCM MSC
	93	TCGA-EE-A3AG	TCGA-EE-A3AG-06A	SKCM MSC
	94	TCGA-EE-A20H	TCGA-EE-A20H-06A	SKCM MSC
	95	TCGA-EE-A29A	TCGA-EE-A29A-06A	SKCM MSC
	96	TCGA-D3-A5GN	TCGA-D3-A5GN-06A	SKCM MSC
	97	TCGA-EE-A3JE	TCGA-EE-A3JE-06A	SKCM MSC
	98	TCGA-GN-A26C	TCGA-GN-A26C-01A	SKCM MSC
	99	TCGA-EE-A2M5	TCGA-EE-A2M5-06A	SKCM MSC
	100	TCGA-DA-A1HY	TCGA-DA-A1HY-06A	SKCM MSC
	101	TCGA-GN-A26A	TCGA-GN-A26A-06A	SKCM MSC
	102	TCGA-D3-A3C8	TCGA-D3-A3C8-06A	SKCM MSC
	103	TCGA-D3-A3CC	TCGA-D3-A3CC-06A	SKCM FET
	104	TCGA-ER-A42H	TCGA-ER-A42H-01A	SKCM FET
	105	TCGA-ER-A2NF	TCGA-ER-A2NF-01A	SKCM FET
	106	TCGA-BF-A5ER	TCGA-BF-A5ER-01A	SKCM FET
	107	TCGA-GF-A2C7	TCGA-GF-A2C7-01A	SKCM FET
	108	TCGA-EE-A29D	TCGA-EE-A29D-06A	SKCM FET
	109	TCGA-D9-A148	TCGA-D9-A148-06A	SKCM FET
	110	TCGA-D3-A2JG	TCGA-D3-A2JG-06A	SKCM FET
	111	TCGA-DA-A95W	TCGA-DA-A95W-06A	SKCM FET
	112	TCGA-FW-A3I3	TCGA-FW-A3I3-06A	SKCM FET
	113	TCGA-3N-A9WB	TCGA-3N-A9WB-06A	SKCM FET
	114	TCGA-D3-A51K	TCGA-D3-A51K-06A	SKCM FET
	115	TCGA-D9-A4Z6	TCGA-D9-A4Z6-06A	SKCM FET
	116	TCGA-EB-A4OY	TCGA-EB-A4OY-01A	SKCM FET
	117	TCGA-EE-A29B	TCGA-EE-A29B-06A	SKCM FET
	118	TCGA-FS-A1ZW	TCGA-FS-A1ZW-06A	SKCM FET
	119	TCGA-DA-A95Z	TCGA-DA-A95Z-06A	SKCM FET
	120	TCGA-EE-A2MJ	TCGA-EE-A2MJ-06A	SKCM FET
	121	TCGA-D3-A8GC	TCGA-D3-A8GC-06A	SKCM FET
	122	TCGA-EB-A5KH	TCGA-EB-A5KH-06A	SKCM FET
	123	TCGA-D3-A5GT	TCGA-D3-A5GT-01A	SKCM FET
	124	TCGA-ER-A3ES	TCGA-ER-A3ES-06A	SKCM FET
	125	TCGA-EE-A185	TCGA-EE-A185-06A	SKCM FET
	126	TCGA-FS-A1ZG	TCGA-FS-A1ZG-06A	SKCM FET
	127	TCGA-FR-A8YD	TCGA-FR-A8YD-06A	SKCM FET
	128	TCGA-D3-A3ML	TCGA-D3-A3ML-06A	SKCM FET
	129	TCGA-BF-A9VF	TCGA-BF-A9VF-01A	SKCM FET
	130	TCGA-ER-A198	TCGA-ER-A198-06A	SKCM FET
	131	TCGA-DA-A960	TCGA-DA-A960-01A	SKCM FET
	132	TCGA-GN-A4U7	TCGA-GN-A4U7-06A	SKCM FET
	133	TCGA-ER-A2NF	TCGA-ER-A2NF-06A	SKCM FET
	134	TCGA-EB-A3Y7	TCGA-EB-A3Y7-01A	SKCM FET
	135	TCGA-RP-A690	TCGA-RP-A690-06A	SKCM FET
	136	TCGA-EE-A17Z	TCGA-EE-A17Z-06A	SKCM FET
	137	TCGA-EE-A29M	TCGA-EE-A29M-06A	SKCM FET
	138	TCGA-D3-A8GK	TCGA-D3-A8GK-06A	SKCM FET
	139	TCGA-EB-A5SH	TCGA-EB-A5SH-06A	SKCM FET
	140	TCGA-ER-A3EV	TCGA-ER-A3EV-06A	SKCM FET
	141	TCGA-FS-A1ZJ	TCGA-FS-A1ZJ-06A	SKCM FET
	142	TCGA-FS-A1ZU	TCGA-FS-A1ZU-06A	SKCM FET
	143	TCGA-BF-A1PV	TCGA-BF-A1PV-01A	SKCM FET
	144	TCGA-EB-A82B	TCGA-EB-A82B-01A	SKCM FET
	145	TCGA-BF-AAP8	TCGA-BF-AAP8-01A	SKCM FET
	146	TCGA-EB-A430	TCGA-EB-A430-01A	SKCM FET
	147	TCGA-EB-A51B	TCGA-EB-A51B-01A	SKCM FET
	148	TCGA-YG-AA3P	TCGA-YG-AA3P-06A	SKCM FET
	149	TCGA-FR-A3YN	TCGA-FR-A3YN-06A	SKCM FET
	150	TCGA-W3-AA1W	TCGA-W3-AA1W-06A	SKCM FET
	151	TCGA-DA-A95V	TCGA-DA-A95V-06A	SKCM FET
	152	TCGA-GN-A4U4	TCGA-GN-A4U4-06A	SKCM FET
	153	TCGA-ER-A2ND	TCGA-ER-A2ND-06A	SKCM FET
	154	TCGA-EB-A44Q	TCGA-EB-A44Q-06A	SKCM FET
	155	TCGA-ER-A194	TCGA-ER-A194-01A	SKCM FET
	156	TCGA-EB-A6R0	TCGA-EB-A6R0-01A	SKCM FET
	157	TCGA-YG-AA3N	TCGA-YG-AA3N-01A	SKCM FET
	158	TCGA-GN-A4U3	TCGA-GN-A4U3-06A	SKCM FET
	159	TCGA-D3-A2JL	TCGA-D3-A2JL-06A	SKCM FET
	160	TCGA-FS-A4F0	TCGA-FS-A4F0-06A	SKCM FET
	161	TCGA-WE-A8ZO	TCGA-WE-A8ZO-06A	SKCM FET
	162	TCGA-D3-A2JE	TCGA-D3-A2JE-06A	SKCM FET
	163	TCGA-D3-A1QA	TCGA-D3-A1QA-07A	SKCM FET
	164	TCGA-GN-A8LL	TCGA-GN-A8LL-06A	SKCM FET
	165	TCGA-D3-A8GR	TCGA-D3-A8GR-06A	SKCM FET
	166	TCGA-EE-A181	TCGA-EE-A181-06A	SKCM FET
	167	TCGA-W3-AA21	TCGA-W3-AA21-06A	SKCM FET
	168	TCGA-D3-A1QB	TCGA-D3-A1QB-06A	SKCM FET
	169	TCGA-EB-A41B	TCGA-EB-A41B-01A	SKCM FET
	170	TCGA-D3-A2JB	TCGA-D3-A2JB-06A	SKCM FET
	171	TCGA-D3-A8GD	TCGA-D3-A8GD-06A	SKCM FET
	172	TCGA-EE-A2GT	TCGA-EE-A2GT-06A	SKCM FET
	173	TCGA-EB-A5UL	TCGA-EB-A5UL-06A	SKCM FET
	174	TCGA-EB-A6QZ	TCGA-EB-A6QZ-01A	SKCM FET
	175	TCGA-BF-AAOX	TCGA-BF-AAOX-01A	SKCM FET
	176	TCGA-D3-A8GM	TCGA-D3-A8GM-06A	SKCM FET
	177	TCGA-FS-A1ZQ	TCGA-FS-A1ZQ-06A	SKCM FET
	178	TCGA-D3-A2JH	TCGA-D3-A2JH-06A	SKCM FET
	179	TCGA-WE-AAA0	TCGA-WE-AAA0-06A	SKCM FET
	180	TCGA-EB-A3XF	TCGA-EB-A3XF-01A	SKCM FET
	181	TCGA-D3-A8GJ	TCGA-D3-A8GJ-06A	SKCM FET
	182	TCGA-FS-A1YW	TCGA-FS-A1YW-06A	SKCM FET
	183	TCGA-EE-A20I	TCGA-EE-A20I-06A	SKCM FET
	184	TCGA-EB-A5SG	TCGA-EB-A5SG-06A	SKCM FET
	185	TCGA-EE-A180	TCGA-EE-A180-06A	SKCM FET
	186	TCGA-BF-A5ES	TCGA-BF-A5ES-01A	SKCM FET
	187	TCGA-D9-A3Z3	TCGA-D9-A3Z3-06A	SKCM FET
	188	TCGA-D3-A3CF	TCGA-D3-A3CF-06A	SKCM FET
	189	TCGA-EB-A4P0	TCGA-EB-A4P0-01A	SKCM FET
	190	TCGA-D3-A2JC	TCGA-D3-A2JC-06A	SKCM FET
	191	TCGA-XV-A9W2	TCGA-XV-A9W2-01A	SKCM FET
	192	TCGA-DA-A1I2	TCGA-DA-A1I2-06A	SKCM FET
	193	TCGA-ER-A42L	TCGA-ER-A42L-06A	SKCM FET
	194	TCGA-FS-A4F4	TCGA-FS-A4F4-06A	SKCM FET
	195	TCGA-D3-A3MR	TCGA-D3-A3MR-06A	SKCM FET
	196	TCGA-WE-AAA4	TCGA-WE-AAA4-06A	SKCM FET
	197	TCGA-BF-A5EQ	TCGA-BF-A5EQ-01A	SKCM FET
	198	TCGA-DA-A1IB	TCGA-DA-A1IB-06A	SKCM FET
	199	TCGA-BF-AAOU	TCGA-BF-AAOU-01A	SKCM FET
	200	TCGA-ER-A2NB	TCGA-ER-A2NB-01A	SKCM FET
	201	TCGA-ER-A197	TCGA-ER-A197-06A	SKCM FET
	202	TCGA-ER-A3ET	TCGA-ER-A3ET-06A	SKCM FET
	203	TCGA-ER-A196	TCGA-ER-A196-01A	SKCM FET
	204	TCGA-YD-A89C	TCGA-YD-A89C-06A	SKCM FET
	205	TCGA-FS-A4FD	TCGA-FS-A4FD-06A	SKCM FET
	206	TCGA-EE-A29C	TCGA-EE-A29C-06A	SKCM FET
	207	TCGA-EE-A29R	TCGA-EE-A29R-06A	SKCM FET
	208	TCGA-D3-A3MU	TCGA-D3-A3MU-06A	SKCM FET
	209	TCGA-D3-A3BZ	TCGA-D3-A3BZ-06A	SKCM FET
	210	TCGA-EB-A57M	TCGA-EB-A57M-01A	SKCM FET
	211	TCGA-EE-A2MU	TCGA-EE-A2MU-06A	SKCM FET
	212	TCGA-EB-A3XD	TCGA-EB-A3XD-01A	SKCM FET
	213	TCGA-BF-A3DN	TCGA-BF-A3DN-01A	SKCM FET
	214	TCGA-GN-A9SD	TCGA-GN-A9SD-06A	SKCM FET
	215	TCGA-EE-A2A1	TCGA-EE-A2A1-06A	SKCM FET
	216	TCGA-GN-A264	TCGA-GN-A264-06A	SKCM FET
	217	TCGA-FR-A726	TCGA-FR-A726-01A	SKCM FET
	218	TCGA-DA-A1I0	TCGA-DA-A1I0-06A	SKCM FET
	219	TCGA-FR-A728	TCGA-FR-A728-01A	SKCM FET
	220	TCGA-RP-A6K9	TCGA-RP-A6K9-06A	SKCM FET
	221	TCGA-WE-A8K5	TCGA-WE-A8K5-06A	SKCM FET
	222	TCGA-EB-A5SF	TCGA-EB-A5SF-01A	SKCM FET
	223	TCGA-EE-A2GN	TCGA-EE-A2GN-06A	SKCM FET
	224	TCGA-EE-A29V	TCGA-EE-A29V-06A	SKCM FET
	225	TCGA-WE-AAA3	TCGA-WE-AAA3-06A	SKCM FET
	226	TCGA-EE-A3J5	TCGA-EE-A3J5-06A	SKCM FET
	227	TCGA-EB-A42Y	TCGA-EB-A42Y-01A	SKCM FET
	228	TCGA-BF-A3DL	TCGA-BF-A3DL-01A	SKCM FET
	229	TCGA-EE-A2MG	TCGA-EE-A2MG-06A	SKCM NEO
	230	TCGA-EE-A2A5	TCGA-EE-A2A5-06A	SKCM NEO
	231	TCGA-D3-A1Q7	TCGA-D3-A1Q7-06A	SKCM NEO
	232	TCGA-ER-A19Q	TCGA-ER-A19Q-06A	SKCM NEO
	233	TCGA-D3-A3CE	TCGA-D3-A3CE-06A	SKCM NEO
	234	TCGA-FS-A1Z3	TCGA-FS-A1Z3-06A	SKCM NEO
	235	TCGA-ER-A19M	TCGA-ER-A19M-06A	SKCM NEO
	236	TCGA-EB-A3XC	TCGA-EB-A3XC-01A	SKCM NEO
	237	TCGA-FS-A4FB	TCGA-FS-A4FB-06A	SKCM NEO
	238	TCGA-D3-A8GV	TCGA-D3-A8GV-06A	SKCM NEO
	239	TCGA-FS-A4FC	TCGA-FS-A4FC-06A	SKCM NEO
	240	TCGA-W3-AA1O	TCGA-W3-AA1O-06A	SKCM NEO
	241	TCGA-EB-A1NK	TCGA-EB-A1NK-01A	SKCM NEO
	242	TCGA-FS-A1YY	TCGA-FS-A1YY-06A	SKCM NEO
	243	TCGA-D3-A2J6	TCGA-D3-A2J6-06A	SKCM NEO
	244	TCGA-EB-A4IQ	TCGA-EB-A4IQ-01A	SKCM NEO
	245	TCGA-HR-A5NC	TCGA-HR-A5NC-01A	SKCM NEO
	246	TCGA-EB-A431	TCGA-EB-A431-01A	SKCM NEO
	247	TCGA-BF-AAP6	TCGA-BF-AAP6-01A	SKCM NEO
	248	TCGA-D3-A2JK	TCGA-D3-A2JK-06A	SKCM NEO
	249	TCGA-BF-A5EP	TCGA-BF-A5EP-01A	SKCM NEO
	250	TCGA-EE-A3J7	TCGA-EE-A3J7-06A	SKCM NEO
	251	TCGA-FR-A3YO	TCGA-FR-A3YO-06A	SKCM NEO
	252	TCGA-D3-A2JD	TCGA-D3-A2JD-06A	SKCM NEO
	253	TCGA-WE-A8K1	TCGA-WE-A8K1-06A	SKCM NEO
	254	TCGA-BF-AAP7	TCGA-BF-AAP7-01A	SKCM NEO
	255	TCGA-EE-A29N	TCGA-EE-A29N-06A	SKCM NEO
	256	TCGA-EB-A24C	TCGA-EB-A24C-01A	SKCM NEO
	257	TCGA-EE-A3AF	TCGA-EE-A3AF-06A	SKCM NEO
	258	TCGA-FW-A3R5	TCGA-FW-A3R5-06A	SKCM NEO
	259	TCGA-ER-A19W	TCGA-ER-A19W-06A	SKCM NEO
	260	TCGA-EE-A183	TCGA-EE-A183-06A	SKCM NEO
	261	TCGA-EE-A2MQ	TCGA-EE-A2MQ-06A	SKCM NEO
	262	TCGA-D3-A2JO	TCGA-D3-A2JO-06A	SKCM NEO
	263	TCGA-ER-A19F	TCGA-ER-A19F-06A	SKCM NEO
	264	TCGA-YG-AA3O	TCGA-YG-AA3O-06A	SKCM NEO
	265	TCGA-EB-A44O	TCGA-EB-A44O-01A	SKCM NEO
	266	TCGA-FS-A1ZE	TCGA-FS-A1ZE-06A	SKCM NEO
	267	TCGA-WE-A8ZY	TCGA-WE-A8ZY-06A	SKCM NEO
	268	TCGA-EB-A6QY	TCGA-EB-A6QY-01A	SKCM NEO
	269	TCGA-EE-A29Q	TCGA-EE-A29Q-06A	SKCM NEO
	270	TCGA-BF-A1PU	TCGA-BF-A1PU-01A	SKCM NEO
	271	TCGA-Z2-AA3S	TCGA-Z2-AA3S-06A	SKCM NEO
	272	TCGA-BF-AAP2	TCGA-BF-AAP2-01A	SKCM NEO
	273	TCGA-GN-A26D	TCGA-GN-A26D-06A	SKCM NEO
	274	TCGA-IH-A3EA	TCGA-IH-A3EA-01A	SKCM NEO
	275	TCGA-EE-A184	TCGA-EE-A184-06A	SKCM NEO
	276	TCGA-FS-A4F9	TCGA-FS-A4F9-06A	SKCM NEO
	277	TCGA-WE-A8ZR	TCGA-WE-A8ZR-06A	SKCM NEO
	278	TCGA-D3-A1Q9	TCGA-D3-A1Q9-06A	SKCM NEO
	279	TCGA-FS-A1ZT	TCGA-FS-A1ZT-06A	SKCM NEO
	280	TCGA-D9-A3Z1	TCGA-D9-A3Z1-06A	SKCM NEO
	281	TCGA-DA-A1HW	TCGA-DA-A1HW-06A	SKCM NEO
	282	TCGA-QB-AA9O	TCGA-QB-AA9O-06A	SKCM NEO
	283	TCGA-EE-A2GI	TCGA-EE-A2GI-06A	SKCM NEO
	284	TCGA-RP-A694	TCGA-RP-A694-06A	SKCM NEO
	285	TCGA-EE-A2MN	TCGA-EE-A2MN-06A	SKCM NEO
	286	TCGA-D3-A1QA	TCGA-D3-A1QA-06A	SKCM NEO
	287	TCGA-RP-A695	TCGA-RP-A695-06A	SKCM NEO
	288	TCGA-D9-A1JW	TCGA-D9-A1JW-06A	SKCM NEO
	289	TCGA-EB-A5UM	TCGA-EB-A5UM-01A	SKCM NEO
	290	TCGA-FR-A7U8	TCGA-FR-A7U8-06A	SKCM NEO
	291	TCGA-EE-A2GR	TCGA-EE-A2GR-06A	SKCM NEO
	292	TCGA-EE-A20F	TCGA-EE-A20F-06A	SKCM NEO
	293	TCGA-D3-A5GL	TCGA-D3-A5GL-06A	SKCM NEO
	294	TCGA-EE-A17X	TCGA-EE-A17X-06A	SKCM NEO
	295	TCGA-EB-A44P	TCGA-EB-A44P-01A	SKCM NEO
	296	TCGA-D3-A1Q3	TCGA-D3-A1Q3-06A	SKCM NEO
	297	TCGA-EE-A29H	TCGA-EE-A29H-06A	SKCM NEO
	298	TCGA-EE-A2GM	TCGA-EE-A2GM-06B	SKCM NEO
	299	TCGA-EB-A5FP	TCGA-EB-A5FP-01A	SKCM NEO
	300	TCGA-EE-A3JA	TCGA-EE-A3JA-06A	SKCM NEO
	301	TCGA-FW-A3TV	TCGA-FW-A3TV-06A	SKCM NEO
	302	TCGA-D3-A8GL	TCGA-D3-A8GL-06A	SKCM NEO
	303	TCGA-D9-A1JX	TCGA-D9-A1JX-06A	SKCM NEO
	304	TCGA-DA-A1IA	TCGA-DA-A1IA-06A	SKCM NEO
	305	TCGA-EE-A2GU	TCGA-EE-A2GU-06A	SKCM NEO
	306	TCGA-EE-A2ML	TCGA-EE-A2ML-06A	SKCM NEO
	307	TCGA-GN-A4U8	TCGA-GN-A4U8-06A	SKCM NEO
	308	TCGA-GN-A262	TCGA-GN-A262-06A	SKCM NEO
	309	TCGA-EE-A2MD	TCGA-EE-A2MD-06A	SKCM NEO
	310	TCGA-EB-A24D	TCGA-EB-A24D-01A	SKCM NEO
	311	TCGA-GN-A263	TCGA-GN-A263-01A	SKCM NEO
	312	TCGA-FS-A1ZK	TCGA-FS-A1ZK-06A	SKCM NEO
	313	TCGA-ER-A19G	TCGA-ER-A19G-06A	SKCM NEO
	314	TCGA-EB-A553	TCGA-EB-A553-01A	SKCM NEO
	315	TCGA-EE-A2MS	TCGA-EE-A2MS-06A	SKCM NEO
	316	TCGA-D3-A1Q1	TCGA-D3-A1Q1-06A	SKCM NEO
	317	TCGA-ER-A19C	TCGA-ER-A19C-06A	SKCM NEO
	318	TCGA-EE-A2GB	TCGA-EE-A2GB-06A	SKCM NEO
	319	TCGA-D9-A6EG	TCGA-D9-A6EG-06A	SKCM NEO
	320	TCGA-FS-A1ZY	TCGA-FS-A1ZY-06A	SKCM NEO
	321	TCGA-EB-A5SE	TCGA-EB-A5SE-01A	SKCM NEO
	322	TCGA-D9-A1X3	TCGA-D9-A1X3-06A	SKCM NEO
	323	TCGA-ER-A19K	TCGA-ER-A19K-01A	SKCM NEO
	324	TCGA-GN-A268	TCGA-GN-A268-06A	SKCM NEO
	325	TCGA-EE-A29L	TCGA-EE-A29L-06A	SKCM NEO
	326	TCGA-GN-A8LK	TCGA-GN-A8LK-06A	SKCM NEO
	327	TCGA-D3-A8GN	TCGA-D3-A8GN-06A	SKCM ADT
	328	TCGA-D3-A2J9	TCGA-D3-A2J9-06A	SKCM ADT
	329	TCGA-ER-A199	TCGA-ER-A199-06A	SKCM ADT
	330	TCGA-EE-A29X	TCGA-EE-A29X-06A	SKCM ADT
	331	TCGA-DA-A1I5	TCGA-DA-A1I5-06A	SKCM ADT
	332	TCGA-WE-A8ZN	TCGA-WE-A8ZN-06A	SKCM ADT
	333	TCGA-QB-A6FS	TCGA-QB-A6FS-06A	SKCM ADT
	334	TCGA-EE-A2M8	TCGA-EE-A2M8-06A	SKCM ADT
	335	TCGA-EB-A3Y6	TCGA-EB-A3Y6-01A	SKCM ADT
	336	TCGA-WE-A8ZX	TCGA-WE-A8ZX-06A	SKCM ADT
	337	TCGA-FR-A729	TCGA-FR-A729-06A	SKCM ADT
	338	TCGA-FR-A44A	TCGA-FR-A44A-06A	SKCM ADT
	339	TCGA-D9-A4Z2	TCGA-D9-A4Z2-01A	SKCM ADT
	340	TCGA-ER-A3PL	TCGA-ER-A3PL-06A	SKCM ADT
	341	TCGA-ER-A19P	TCGA-ER-A19P-06A	SKCM ADT
	342	TCGA-EB-A42Z	TCGA-EB-A42Z-01A	SKCM ADT
	343	TCGA-DA-A1IC	TCGA-DA-A1IC-06A	SKCM ADT
	344	TCGA-EB-A3HV	TCGA-EB-A3HV-01A	SKCM ADT
	345	TCGA-EE-A29G	TCGA-EE-A29G-06A	SKCM ADT
	346	TCGA-FS-A1ZR	TCGA-FS-A1ZR-06A	SKCM ADT
	347	TCGA-DA-A1I1	TCGA-DA-A1I1-06A	SKCM ADT
	348	TCGA-ER-A19B	TCGA-ER-A19B-06A	SKCM ADT
	349	TCGA-D3-A3C6	TCGA-D3-A3C6-06A	SKCM ADT
	350	TCGA-D9-A3Z4	TCGA-D9-A3Z4-01A	SKCM ADT
	351	TCGA-EB-A4XL	TCGA-EB-A4XL-01A	SKCM ADT
	352	TCGA-EB-A4OZ	TCGA-EB-A4OZ-01A	SKCM ADT
	353	TCGA-FS-A1YX	TCGA-FS-A1YX-06A	SKCM ADT
	354	TCGA-ER-A19L	TCGA-ER-A19L-06A	SKCM ADT
	355	TCGA-FR-A2OS	TCGA-FR-A2OS-01A	SKCM ADT
	356	TCGA-GF-A6C8	TCGA-GF-A6C8-06A	SKCM ADT
	357	TCGA-FR-A8YE	TCGA-FR-A8YE-06A	SKCM ADT
	358	TCGA-EE-A29T	TCGA-EE-A29T-06A	SKCM ADT
	359	TCGA-WE-A8ZQ	TCGA-WE-A8ZQ-06A	SKCM ADT
	360	TCGA-FS-A1ZA	TCGA-FS-A1ZA-06A	SKCM ADT
	361	TCGA-WE-A8ZM	TCGA-WE-A8ZM-06A	SKCM ADT
	362	TCGA-XV-AAZV	TCGA-XV-AAZV-01A	SKCM ADT
	363	TCGA-EB-A299	TCGA-EB-A299-01A	SKCM ADT
	364	TCGA-EE-A3JD	TCGA-EE-A3JD-06A	SKCM ADT
	365	TCGA-EE-A3AA	TCGA-EE-A3AA-06A	SKCM ADT
	366	TCGA-D3-A51J	TCGA-D3-A51J-06A	SKCM ADT
	367	TCGA-ER-A19T	TCGA-ER-A19T-06A	SKCM ADT
	368	TCGA-GN-A8LN	TCGA-GN-A8LN-01A	SKCM ADT
	369	TCGA-WE-A8JZ	TCGA-WE-A8JZ-06A	SKCM ADT
	370	TCGA-FS-A4F5	TCGA-FS-A4F5-06A	SKCM ADT
	371	TCGA-EE-A2GL	TCGA-EE-A2GL-06A	SKCM ADT
	372	TCGA-D3-A1Q6	TCGA-D3-A1Q6-06A	SKCM ADT
	373	TCGA-D3-A8GO	TCGA-D3-A8GO-06A	SKCM ADT
	374	TCGA-BF-A1Q0	TCGA-BF-A1Q0-01A	SKCM ADT
	375	TCGA-DA-A1I8	TCGA-DA-A1I8-06A	SKCM ADT
	376	TCGA-EE-A2GO	TCGA-EE-A2GO-06A	SKCM ADT
	377	TCGA-EE-A2MI	TCGA-EE-A2MI-06A	SKCM ADT
	378	TCGA-D3-A2JP	TCGA-D3-A2JP-06A	SKCM ADT
	379	TCGA-EB-A551	TCGA-EB-A551-01A	SKCM ADT
	380	TCGA-LH-A9QB	TCGA-LH-A9QB-06A	SKCM ADT
	381	TCGA-WE-A8K6	TCGA-WE-A8K6-06A	SKCM ADT
	382	TCGA-EE-A2MK	TCGA-EE-A2MK-06A	SKCM ADT
	383	TCGA-D3-A3C7	TCGA-D3-A3C7-06A	SKCM ADT
	384	TCGA-3N-A9WC	TCGA-3N-A9WC-06A	SKCM ADT
	385	TCGA-EE-A29P	TCGA-EE-A29P-06A	SKCM ADT
	386	TCGA-EB-A85I	TCGA-EB-A85I-01A	SKCM ADT
	387	TCGA-EE-A3JI	TCGA-EE-A3JI-06A	SKCM ADT
	388	TCGA-DA-A3F3	TCGA-DA-A3F3-06A	SKCM ADT
	389	TCGA-EE-A2MH	TCGA-EE-A2MH-06A	SKCM ADT
	390	TCGA-DA-A3F8	TCGA-DA-A3F8-06A	SKCM ADT
	391	TCGA-FR-A8YC	TCGA-FR-A8YC-06A	SKCM ADT
	392	TCGA-EE-A2GJ	TCGA-EE-A2GJ-06A	SKCM ADT
	393	TCGA-RP-A693	TCGA-RP-A693-06A	SKCM ADT
	394	TCGA-D3-A3C3	TCGA-D3-A3C3-06A	SKCM ADT
	395	TCGA-ER-A2NG	TCGA-ER-A2NG-06A	SKCM ADT
	396	TCGA-DA-A95X	TCGA-DA-A95X-06A	SKCM ADT
	397	TCGA-GF-A4EO	TCGA-GF-A4EO-06A	SKCM ADT
	398	TCGA-FS-A4F2	TCGA-FS-A4F2-06A	SKCM ADT
	399	TCGA-BF-A5EO	TCGA-BF-A5EO-01A	SKCM ADT
	400	TCGA-GN-A4U5	TCGA-GN-A4U5-01A	SKCM ADT
	401	TCGA-EB-A6L9	TCGA-EB-A6L9-06A	SKCM ADT
	402	TCGA-XV-AAZY	TCGA-XV-AAZY-01A	SKCM ADT
	403	TCGA-FS-A1ZP	TCGA-FS-A1ZP-06A	SKCM ADT
	404	TCGA-BF-AAP4	TCGA-BF-AAP4-01A	SKCM ADT
	405	TCGA-D9-A4Z5	TCGA-D9-A4Z5-01A	SKCM ADT
	406	TCGA-3N-A9WD	TCGA-3N-A9WD-06A	SKCM ADT
	407	TCGA-Z2-AA3V	TCGA-Z2-AA3V-06A	SKCM ADT
	408	TCGA-EB-A41A	TCGA-EB-A41A-01A	SKCM ADT
	409	TCGA-EB-A85J	TCGA-EB-A85J-01A	SKCM ADT
	410	TCGA-EE-A2MT	TCGA-EE-A2MT-06A	SKCM ADT
	411	TCGA-D9-A6EC	TCGA-D9-A6EC-06A	SKCM ADT
	412	TCGA-BF-AAP1	TCGA-BF-AAP1-01A	SKCM ADT
	413	TCGA-EE-A20C	TCGA-EE-A20C-06A	SKCM ADT
	414	TCGA-EE-A2MF	TCGA-EE-A2MF-06A	SKCM ADT
	415	TCGA-EE-A2A6	TCGA-EE-A2A6-06A	SKCM ADT
	416	TCGA-ER-A19S	TCGA-ER-A19S-06A	SKCM ADT
	417	TCGA-EE-A2MP	TCGA-EE-A2MP-06A	SKCM ADT
	418	TCGA-D3-A3C1	TCGA-D3-A3C1-06A	SKCM ADT
	419	TCGA-EE-A2MM	TCGA-EE-A2MM-06A	SKCM ADT
	420	TCGA-D3-A2JF	TCGA-D3-A2JF-06A	SKCM ADT
	421	TCGA-BF-A3DM	TCGA-BF-A3DM-01A	SKCM ADT
	422	TCGA-D3-A8GS	TCGA-D3-A8GS-06A	SKCM ADT
	423	TCGA-D3-A5GU	TCGA-D3-A5GU-06A	SKCM ADT
	424	TCGA-EE-A3J8	TCGA-EE-A3J8-06A	SKCM ADT
	425	TCGA-D3-A5GO	TCGA-D3-A5GO-06A	SKCM ADT
	426	TCGA-D3-A51N	TCGA-D3-A51N-06A	SKCM ADT
	427	TCGA-D3-A3CB	TCGA-D3-A3CB-06A	SKCM ADT
	428	TCGA-BF-A3DJ	TCGA-BF-A3DJ-01A	SKCM ADT
	429	TCGA-FW-A5DY	TCGA-FW-A5DY-06A	SKCM ADT
	430	TCGA-EB-A550	TCGA-EB-A550-01A	SKCM ADT
	431	TCGA-D3-A51H	TCGA-D3-A51H-06A	SKCM ADT
	432	TCGA-EE-A2M6	TCGA-EE-A2M6-06A	SKCM ADT
	433	TCGA-W3-AA1Q	TCGA-W3-AA1Q-06A	SKCM ADT
	434	TCGA-FW-A5DX	TCGA-FW-A5DX-01A	SKCM ADT
	435	TCGA-GN-A4U8	TCGA-GN-A4U8-11A	SKCM ADT
	436	TCGA-FR-A3R1	TCGA-FR-A3R1-01A	SKCM ADT
	437	TCGA-WE-A8ZT	TCGA-WE-A8ZT-06A	SKCM ADT
	438	TCGA-D3-A8GP	TCGA-D3-A8GP-06A	SKCM ADT
	439	TCGA-WE-A8K4	TCGA-WE-A8K4-01A	SKCM ADT
	440	TCGA-EB-A5UN	TCGA-EB-A5UN-06A	SKCM ADT
	441	TCGA-HR-A2OH	TCGA-HR-A2OH-06A	SKCM ADT
	442	TCGA-D3-A51E	TCGA-D3-A51E-06A	SKCM ADT
	443	TCGA-D9-A6EA	TCGA-D9-A6EA-06A	SKCM ADT
	444	TCGA-DA-A95Y	TCGA-DA-A95Y-06A	SKCM ADT
	445	TCGA-DA-A1HV	TCGA-DA-A1HV-06A	SKCM ADT
	446	TCGA-EE-A3AC	TCGA-EE-A3AC-06A	SKCM ADT
	447	TCGA-W3-AA1R	TCGA-W3-AA1R-06A	SKCM ADT
	448	TCGA-FS-A1ZZ	TCGA-FS-A1ZZ-06A	SKCM ADT
	449	TCGA-FW-A3TU	TCGA-FW-A3TU-06A	SKCM ADT
	450	TCGA-EE-A29E	TCGA-EE-A29E-06A	SKCM ADT
	451	TCGA-BF-A1PZ	TCGA-BF-A1PZ-01A	SKCM ADT
	452	TCGA-D3-A51T	TCGA-D3-A51T-06A	SKCM ADT
	453	TCGA-ER-A2NE	TCGA-ER-A2NE-06A	SKCM ADT
	454	TCGA-EE-A2A2	TCGA-EE-A2A2-06A	SKCM ADT
	455	TCGA-EE-A3AD	TCGA-EE-A3AD-06A	SKCM ADT
	456	TCGA-W3-A824	TCGA-W3-A824-06A	SKCM ADT
	457	TCGA-GF-A769	TCGA-GF-A769-01A	SKCM ADT
	458	TCGA-EB-A3XE	TCGA-EB-A3XE-01A	SKCM ADT
	459	TCGA-D3-A5GS	TCGA-D3-A5GS-06A	SKCM ADT
	460	TCGA-GN-A267	TCGA-GN-A267-06A	SKCM ADT
	461	TCGA-EE-A3J4	TCGA-EE-A3J4-06A	SKCM ADT
	462	TCGA-XV-AB01	TCGA-XV-AB01-06A	SKCM ADT
	463	TCGA-OD-A75X	TCGA-OD-A75X-06A	SKCM ADT
	464	TCGA-EE-A2GC	TCGA-EE-A2GC-06A	SKCM ADT
	465	TCGA-EB-A82C	TCGA-EB-A82C-01A	SKCM ADT
	466	TCGA-Z2-A8RT	TCGA-Z2-A8RT-06A	SKCM ADT
	467	TCGA-D9-A6E9	TCGA-D9-A6E9-06A	SKCM ADT
	468	TCGA-EB-A97M	TCGA-EB-A97M-01A	SKCM ADT
	469	TCGA-EE-A3AH	TCGA-EE-A3AH-06A	SKCM ADT
	470	TCGA-FS-A1ZN	TCGA-FS-A1ZN-01A	SKCM ADT
	471	TCGA-EB-A3XB	TCGA-EB-A3XB-01A	SKCM ADT
	472	TCGA-D9-A149	TCGA-D9-A149-06A	SKCM ADT

### Sheet: Immune and FDA-approved genes
	Gene signatures from Extended Data Fig.8g
	Immune Infiltrating (Jerby-Arnon et al., 2018)	Immune resistant (Jerby-Arnon et al., 2018)	FDA approved drug targets (Wishart et al., 2018)
	A2M	ACTB	ABAT
	ACKR1	AEN	ABCA1
	ACSL3	AHCY	ABCB1
	ACSL4	ANP32E	ABCC1
	ACTA2	APP	ABCC2
	ADM	ARMC6	ABCC8
	AEBP1	ATP5A1	ABCC9
	AGA	ATP5D	ABL1
	AHNAK	ATP5G2	ACAA1
	AIM2	ATP5G3	ACE
	ANGPTL4	BOP1	ACE2
	ANXA1	BTF3	ACHE
	ANXA2	BZW2	ACPP
	APLP2	C19orf48	ACTN1
	APOC2	C1QBP	ADA
	APOD	C6orf48	ADH1A
	APOE	CA14	ADH1B
	APOL1	CACYBP	ADH1C
	ARL6IP5	CBX5	ADORA1
	ARSA	CCT2	ADORA2A
	ATF3	CCT3	ADORA2B
	ATP1A1	CCT4	ADORA3
	ATP1B1	CCT6A	ADRA1A
	ATP1B3	CCT7	ADRA1B
	ATP6V0C	CDC123	ADRA1D
	B2M	CDCA7	ADRA2A
	BACE2	CDK4	ADRA2B
	BANK1	CFL1	ADRA2C
	BBX	CHCHD2	ADRB1
	BCL6	CKS1B	ADRB2
	BLK	CMSS1	ADRB3
	BTLA	CNRIP1	AGTR1
	C6orf226	CS	AKR1C2
	CALU	CTPS1	AKR1D1
	CARD16	DARS	ALAD
	CASP1	DCAF13	ALB
	CAST	DCT	ALDH2
	CAV1	DCTPP1	ALDH3B2
	CAV2	DDX21	ALK
	CCL19	DDX39A	ALOX5
	CCL21	DDX39B	ALPPL2
	CCL7	DLL3	AMY2A
	CCND3	DNAJC9	ANO1
	CCR10	EEF1B2	ANXA1
	CCR4	EEF1D	ANXA2
	CD151	EEF1G	ANXA3
	CD19	EEF2	ANXA4
	CD1C	EIF2S3	ANXA5
	CD2	EIF3E	AOC3
	CD24	EIF3F	APEX1
	CD247	EIF3G	APP
	CD27	EIF3K	AR
	CD38	EIF3M	ARL2
	CD3D	EIF4EBP2	ATIC
	CD3E	ENO1	ATP1A1
	CD3G	EXOSC5	ATP2C1
	CD44	FAM174B	ATP4A
	CD47	FAM60A	ATP4B
	CD58	FAM92A1	ATP6V1A
	CD59	FARSA	ATP6V1B2
	CD6	FBL	ATP6V1C1
	CD63	FBLN1	AVPR1A
	CD7	FKBP4	AVPR1B
	CD79A	FOXRED2	AVPR2
	CD79B	FTL	AXL
	CD8A	FUS	BACE1
	CD8B	GABARAP	BCHE
	CD9	GAS5	BCL2
	CDH1	GGH	BCR
	CDH19	GNB2L1	BCR/ABL fusion
	CHI3L1	GNL3	BDKRB2
	CHIT1	GPATCH4	BGLAP
	CITED1	GPI	BLVRB
	CLIC4	GRWD1	BMPR1A
	CORO1A	H3F3A	BMPR2
	CRELD1	H3F3AP4	BRAF
	CRTAM	HMGA1	BTK
	CRYAB	HMGB1	C1R
	CSGALNACT1	HN1	C1S
	CSPG4	HNRNPA1	C3
	CST3	HNRNPA1P10	C4A
	CT55	HNRNPC	C4B
	CTAG2	HNRNPH1	C5
	CTSA	HNRNPM	CA1
	CTSB	HSP90AB1	CA12
	CTSD	HSPA8	CA14
	CTSO	HSPD1	CA2
	CXCL10	IDH2	CA3
	CXCL11	IFRD2	CA4
	CXCL13	ILF2	CA7
	CXCL9	ILF3	CALCA
	CXCR3	IMPDH2	CALCB
	CXCR4	ISYNA1	CALCR
	CXCR5	ITM2C	CALY
	CYP27A1	KIAA0101	CAMLG
	CYP4V2	LDHB	CARTPT
	DAG1	LSM4	CASP3
	DCBLD2	LSM7	CASR
	DDR1	LYPLA1	CAT
	DDX17	MAGEA4	CCKAR
	DDX5	MAGEC1	CCKBR
	DPYSL2	MCM7	CCL2
	DUSP4	MDH2	CCND1
	DUSP6	METAP2	CCR5
	ECM1	MID1	CD19
	EEA1	MIR4461	CD2
	EGR1	MLLT11	CD22
	EMP1	MPZL1	CD247
	EPHX2	MRPL15	CD274
	ERAP2	MRPL37	CD33
	ERBB3	MRPL4	CD3D
	EVA1A	MRPL47	CD3E
	EZH1	MRPS12	CD3G
	FAM133A	MRPS21	CD4
	FAM3C	NACA	CD44
	FBXO32	NCL	CD52
	FCGR2C	NDUFA11	CD79B
	FCRLA	NDUFA13	CD80
	FDCSP	NDUFS2	CD86
	FGFR1	NME1	CDK4
	FLNA	NME2	CDK6
	FMN1	NOLC1	CES1
	FOS	NONO	CETP
	FRZB	NOP16	CFTR
	FSTL3	NPM1	CHD1
	FTH1	NREP	CHRM1
	GAA	PA2G4	CHRM2
	GADD45B	PABPC1	CHRM3
	GATSL3	PAFAH1B3	CHRM4
	GBP5	PAICS	CHRM5
	GEM	PET100	CHRNA1
	GJB1	PFDN2	CHRNA10
	GOLGB1	PFDN4	CHRNA2
	GPNMB	PFN1	CHRNA3
	GPR155	PGAM1	CHRNA4
	GRN	PIH1D1	CHRNA7
	GSN	PLEKHJ1	CHRNB2
	GZMA	POLD2	CHRNB4
	GZMB	POLR1D	CKB
	GZMH	POLR2E	CKM
	GZMK	PPA1	CKMT1A
	HAMP	PPIA	CKMT2
	HLA-A	PPP2R1A	CNR1
	HLA-B	PRMT1	CNR2
	HLA-C	PSMA7	COL1A1
	HLA-DRB5	PSMD4	COMT
	HLA-E	PTMA	CPB2
	HLA-F	PUF60	CPS1
	HLA-G	RAN	CPT1A
	HLA-H	RBM34	CPT2
	HPCAL1	RNASEH2A	CRBN
	HSH2D	RNF2	CSF1R
	HSPA1A	ROMO1	CSF2RA
	HTATIP2	RPAIN	CSF2RB
	IDI2-AS1	RPL10	CSF3R
	IFI27	RPL10A	CTLA4
	IFI27L2	RPL11	CXCR4
	IFI35	RPL12	CYP11A1
	IFI6	RPL13	CYP11B1
	IFNG	RPL13A	CYP17A1
	IGF1R	RPL13AP5	CYP19A1
	IGFBP7	RPL14	CYP51A1
	IGSF8	RPL15	CYSLTR1
	IKZF3	RPL17	CYSLTR2
	IL1RAP	RPL18	DBH
	IL21R	RPL18A	DCK
	IL22RA2	RPL19	DDC
	IL6ST	RPL21	DDR2
	IL7R	RPL22	DGAT2
	IRF4	RPL26	DHFR
	ITGA3	RPL27	DHODH
	ITGA6	RPL27A	DIO3
	ITGA7	RPL28	DNMT1
	ITGB1	RPL29	DPEP1
	ITGB3	RPL3	DPP4
	ITK	RPL30	DPYD
	ITM2B	RPL31	DRD1
	JMJD7	RPL32	DRD2
	JUN	RPL35	DRD3
	KCNN4	RPL35A	DRD4
	KIR2DL4	RPL36	DRD5
	KLF4	RPL36A	ECHS1
	KLF6	RPL37	EDNRA
	KLRC1	RPL37A	EDNRB
	KLRD1	RPL39	EEF2
	KLRK1	RPL4	EGF
	LAG3	RPL41	EGFR
	LAMB2	RPL5	ELANE
	LAMP2	RPL6	ELOVL4
	LAX1	RPL7	EPCAM
	LCK	RPL7A	EPHA2
	LCP1	RPL8	EPOR
	LEF1-AS1	RPL9	ERBB2
	LEPROT	RPLP0	ERBB4
	LGALS1	RPLP1	ESR1
	LGALS3	RPLP2	ESR2
	LGALS3BP	RPS10	ESRRG
	LGMN	RPS11	EZH2
	LILRA4	RPS12	F10
	LINC00518	RPS13	F11
	LOC100126784	RPS14	F12
	LPL	RPS15	F13A1
	LRPAP1	RPS15A	F13B
	LY6E	RPS16	F2
	LY96	RPS17	F2R
	LYRM9	RPS18	F3
	MAGEA1	RPS19	F5
	MAGEA10	RPS2	F7
	MAGEA11	RPS20	F8
	MAGEA4	RPS21	F9
	MAGEB2	RPS23	FADS1
	MAGEC1	RPS24	FADS2
	MAGEC2	RPS25	FASN
	MALAT1	RPS27	FCER1A
	MARCO	RPS27A	FCER1G
	MATN2	RPS28	FCGR1A
	MCAM	RPS3	FCGR1B
	MFGE8	RPS3A	FCGR2A
	MFI2	RPS4X	FCGR2B
	MIA	RPS5	FCGR2C
	MMP12	RPS6	FCGR3A
	MMP14	RPS7	FCGR3B
	MPZ	RPS8	FDPS
	MS4A1	RPS9	FFAR1
	MT1E	RPSA	FFAR4
	MT1M	RQCD1	FGA
	MT1X	RRS1	FGB
	MT2A	RSL1D1	FGF1
	MTRNR2L1	RTKN	FGF2
	MTRNR2L10	RUVBL2	FGF23
	MTRNR2L2	SAE1	FGFR1
	MTRNR2L3	SCD	FGFR2
	MTRNR2L4	SCNM1	FGFR3
	MTRNR2L5	SERBP1	FGFR4
	MTRNR2L6	SERPINF1	FGG
	MTRNR2L7	SET	FKBP1A
	MTRNR2L8	SF3B4	FLT1
	MYO1D	SHMT2	FLT3
	NAV2	SKP2	FLT4
	NEAT1	SLC19A1	FN1
	NFE2L1	SLC25A13	FOLH1
	NFKBIA	SLC25A3	FOLR1
	NFKBIZ	SLC25A6	FRK
	NKG7	SLIRP	FSHR
	NLRP2	SLMO2	FTH1
	NMRK1	SMARCA4	FTL
	NNMT	SMIM15	FXYD2
	NPC1	SMS	GAA
	NPC2	SNAI2	GABBR1
	NR4A1	SNHG15	GABBR2
	NSG1	SNHG6	GABRA1
	P2RX4	SNRPB	GABRA2
	PAGE5	SNRPC	GABRA3
	PAX5	SNRPD1	GABRA4
	PDCD1	SNRPD2	GABRA5
	PDE4DIP	SNRPE	GABRA6
	PDK4	SNRPF	GABRB1
	PERP	SNRPG	GABRB2
	PIK3IP1	SOX4	GABRB3
	PLP2	SRM	GABRD
	POU2AF1	SRP14	GABRE
	PRKCDBP	SSB	GABRG1
	PRNP	SSR2	GABRG2
	PROS1	TIMM13	GABRG3
	PRSS23	TIMM44	GABRP
	PSAP	TIMM50	GABRQ
	PSMB9	TMC6	GABRR1
	PTPRC	TOP1MT	GABRR2
	PTPRCAP	TP53	GABRR3
	PTRF	TPI1	GAMT
	PYGB	TPRKB	GANAB
	QPCT	TRAP1	GANC
	RAB27A	TRIM28	GAPDH
	RBP7	TRPM1	GART
	RDH5	TSR1	GAST
	RHOH	TUBA1B	GCGR
	RNF145	TUBB	GGCX
	RNF213	TULP4	GGPS1
	RPS4Y1	TXNDC17	GHR
	RTP4	TYMS	GHRHR
	S100A1	UBA52	GLP1R
	S100A13	UBL5	GLP2R
	S100A6	UCK2	GLRA1
	S100B	UHRF1	GLRA2
	SAT1	UQCRFS1	GLRA3
	SCARB2	UQCRH	GLRB
	SCCPDH	USMG5	GNRHR
	SDC3	USP22	GNRHR2
	SDCBP	VDAC2	GPR55
	SEC11C	VPS72	GRIA1
	SEL1L	XIST	GRIK1
	SEMA3B	YWHAE	GRIN1
	SERINC1	ZFAS1	GRIN2A
	SERPINA1	ZNF286A	GRIN2B
	SERPINA3		GRIN2C
	SERPINE2		GRIN2D
	SGCE		GRIN3A
	SGK1		GRIN3B
	SH2D1A		GRM5
	SHC4		GSK3B
	SIRPG		GSR
	SIT1		GSS
	SKAP1		GUCY1A2
	SLA2		GUCY2C
	SLAMF1		HADH
	SLAMF6		HBA1
	SLAMF7		HBB
	SLC20A1		HCAR2
	SLC22A18		HCAR3
	SLC26A2		HCRTR1
	SLC39A14		HCRTR2
	SLC5A3		HDAC1
	SLC7A5P1		HDAC10
	SLC7A8		HDAC11
	SNX9		HDAC2
	SOD1		HDAC3
	SORT1		HDAC4
	SP100		HDAC5
	SPESP1		HDAC6
	SPIB		HDAC7
	SPINT1		HDAC8
	SPON2		HDAC9
	SPP1		HMGCR
	SPRY2		HMMR
	SQSTM1		HPD
	SRPX		HPN
	ST3GAL6-AS1		HPRT1
	ST6GALNAC2		HRH1
	STAP1		HRH2
	STOM		HRH3
	STRIP2		HSD11B1
	STX7		HSD17B1
	SYNE2		HSD17B10
	SYNGR2		HSD3B1
	SYPL1		HSD3B2
	TAPBP		HSP90AA1
	TAPBPL		HTR1A
	TBX21		HTR1B
	TCL1A		HTR1D
	TF		HTR1E
	TFAP2A		HTR1F
	TGOLN2		HTR2A
	THBD		HTR2B
	THEMIS		HTR2C
	TIGIT		HTR3A
	TIMD4		HTR3B
	TIMP1		HTR3C
	TIMP2		HTR3D
	TIMP3		HTR3E
	TM4SF1		HTR4
	TMBIM6		HTR6
	TMED10		HTR7
	TMED9		ICAM1
	TMEM255A		IDE
	TMX4		IDH1
	TNC		IDH2
	TNFRSF13B		IDH3A
	TNFRSF17		IFNAR1
	TNFRSF9		IFNAR2
	TNFSF4		IFNG
	TPP1		IFNGR1
	TPTE		IFNGR2
	TRAT1		IGF1R
	TRIM22		IKBKB
	TRIML2		IL11RA
	TSC22D3		IL12B
	TSPYL2		IL17A
	TTLL1		IL1B
	TXNIP		IL1R1
	TYR		IL23A
	UBC		IL2RA
	UCN2		IL2RB
	UPP1		IL2RG
	VAT1		IL3RA
	WBP2		IL4R
	WDFY1		IL5
	XCL1		IL5RA
	XCL2		IL6
	ZAP70		IL6R
	ZBP1		IMPDH1
	ZBTB20		IMPDH2
	ZBTB38		INSR
			ITGA2B
			ITGA4
			ITGAL
			ITGAV
			ITGB1
			ITGB3
			ITGB7
			JAK1
			JAK2
			JAK3
			JUN
			KDR
			KEAP1
			KIT
			KLK1
			KLKB1
			KRT12
			KRT2
			LCK
			LDHA
			LDHB
			LEPR
			LHCGR
			LIPF
			LPL
			M6PR
			MAOA
			MAOB
			MAP1A
			MAP2
			MAP2K1
			MAP2K2
			MAP3K1
			MAP4
			MAPK1
			MAPK11
			MAPK3
			MAPT
			MB
			MC2R
			MDH2
			MET
			METAP2
			MGAM
			MME
			MMP1
			MMP10
			MMP11
			MMP12
			MMP13
			MMP14
			MMP15
			MMP16
			MMP17
			MMP19
			MMP2
			MMP20
			MMP21
			MMP23A
			MMP24
			MMP26
			MMP27
			MMP28
			MMP3
			MMP7
			MMP8
			MMP9
			MPL
			MR1
			MRC1
			MS4A1
			MS4A2
			MTNR1A
			MTNR1B
			MTOR
			MTR
			MTTP
			MUT
			NDUFV3
			NFKB1
			NFKB2
			NISCH
			NNMT
			NNT
			NOD2
			NOS1
			NOS2
			NOS3
			NOXO1
			NPC1L1
			NPR1
			NPR2
			NPY
			NR1H4
			NR1I2
			NR3C1
			NR3C2
			NTRK1
			NTRK2
			NTRK3
			NTSR2
			ODC1
			OGDH
			OPRD1
			OPRK1
			OPRM1
			OXTR
			P2RX4
			P2RY12
			P2RY2
			PAH
			PARP1
			PARP2
			PARP3
			PCSK9
			PDCD1
			PDE10A
			PDE11A
			PDE1A
			PDE1B
			PDE1C
			PDE2A
			PDE3A
			PDE3B
			PDE4A
			PDE4B
			PDE4C
			PDE4D
			PDE5A
			PDE6A
			PDE6B
			PDE6C
			PDE7A
			PDE7B
			PDE8A
			PDE8B
			PDE9A
			PDGFRA
			PDGFRB
			PDK1
			PDXK
			PGF
			PGR
			PIK3CA
			PIK3CD
			PIK3CG
			PLA2G10
			PLA2G1B
			PLA2G2A
			PLA2G4A
			PLA2G6
			PLAT
			PLAU
			PLAUR
			PLCL1
			PLG
			PLIN3
			PNLIP
			PNP
			POLA1
			POLB
			POLE
			POLE2
			POLE3
			POLE4
			PPARA
			PPARD
			PPARG
			PPP3R2
			PRDX5
			PRG2
			PRKAA1
			PRKAB1
			PRKCA
			PRLR
			PROC
			PROCR
			PROS1
			PRSS1
			PSMB1
			PSMB10
			PSMB2
			PSMB5
			PSMB8
			PSMB9
			PTAFR
			PTGER1
			PTGER2
			PTGER3
			PTGER4
			PTGFR
			PTGIR
			PTGIS
			PTGS1
			PTGS2
			PTH1R
			PTH2R
			PTK2B
			QPRT
			RAF1
			RAMP1
			RAMP2
			RAMP3
			RARA
			RARB
			RARG
			RELA
			REN
			RET
			RFK
			RHD
			ROCK1
			ROCK2
			RPE65
			RPL3
			RRM1
			RRM2
			RRM2B
			RXRA
			RXRB
			RXRG
			RYR1
			RYR2
			S1PR1
			S1PR5
			SCTR
			SDHA
			SDHD
			SERPINB2
			SERPINC1
			SERPIND1
			SERPINE1
			SF3B1
			SHMT1
			SI
			SIGMAR1
			SIRT5
			SLAMF7
			SLC10A2
			SLC12A1
			SLC12A2
			SLC12A3
			SLC12A4
			SLC12A5
			SLC18A1
			SLC18A2
			SLC1A5
			SLC22A11
			SLC22A12
			SLC22A6
			SLC22A8
			SLC25A4
			SLC25A5
			SLC25A6
			SLC52A2
			SLC5A2
			SLC5A5
			SLC6A1
			SLC6A2
			SLC6A3
			SLC6A4
			SLC6A8
			SLC7A11
			SLC7A3
			SLC7A7
			SLC8A1
			SMN2
			SMO
			SMOX
			SMS
			SNAP25
			SOAT1
			SQLE
			SRC
			SRD5A1
			SRD5A2
			SSTR1
			SSTR2
			SSTR3
			SSTR4
			SSTR5
			SV2A
			SYK
			SYT2
			TAAR1
			TACR1
			TACR3
			TBXA2R
			TBXAS1
			TEK
			TFPI
			TFRC
			TGFB1
			TGFBR2
			TH
			THRA
			THRB
			TLR2
			TLR4
			TLR7
			TLR9
			TNF
			TNFRSF1A
			TNFRSF8
			TNFSF11
			TNFSF13B
			TNNC1
			TNNC2
			TOP1
			TOP1MT
			TOP2A
			TOP2B
			TPH1
			TPH2
			TPK1
			TPMT
			TPO
			TRHR
			TSHR
			TSPO
			TTR
			TUBA1A
			TUBA4A
			TUBB
			TUBB1
			TUBB3
			TUBB4B
			TUBD1
			TUBE1
			TUBG1
			TXNRD1
			TYMP
			TYMS
			TYR
			UGCG
			VAMP1
			VAMP2
			VDR
			VEGFA
			VEGFB
			VKORC1
			VKORC1L1
			VMAT2
			VWF
			WEE1
			XDH
			XIAP
			YES1
			ASIC1
			ASIC3
			CACNA1A
			CACNA1B
			CACNA1C
			CACNA1D
			CACNA1E
			CACNA1F
			CACNA1G
			CACNA1H
			CACNA1I
			CACNA1S
			CACNA2D1
			CACNA2D2
			CACNA2D3
			CACNB1
			CACNB2
			CACNB3
			CACNB4
			CACNG1
			CLCN2
			KCNA1
			KCNA10
			KCNA2
			KCNA3
			KCNA4
			KCNA5
			KCNA6
			KCNA7
			KCNB1
			KCNB2
			KCNC1
			KCNC2
			KCNC3
			KCND1
			KCND2
			KCND3
			KCNH2
			KCNJ1
			KCNJ10
			KCNJ11
			KCNJ12
			KCNJ14
			KCNJ15
			KCNJ8
			KCNK2
			KCNK3
			KCNK9
			KCNMA1
			KCNMB1
			KCNMB2
			KCNMB3
			KCNMB4
			KCNN1
			KCNN2
			KCNN3
			KCNN4
			KCNQ2
			KCNQ3
			SCN10A
			SCN11A
			SCN1A
			SCN1B
			SCN2A
			SCN2B
			SCN3A
			SCN3B
			SCN4A
			SCN4B
			SCN5A
			SCN7A
			SCN8A
			SCN9A
			SCNN1A
			SCNN1B
			SCNN1D
			SCNN1G
			TRPA1
			TRPM8
			TRPV1
			TRPV2
			TRPV3
