## Supplementary material for "Human melanocyte development and melanoma dedifferentiation at single cell resolution": Table S4

### Sheet: Supplemental Table 4
DevMel programs
	prg[MSC]								prg[FET]								prg[NEO]								prg[ADT]
				Average expression in each developmental group								Average expression in each developmental group								Average expression in each developmental group								Average expression in each developmental group
	gene	correlation	correlation coefficient	MSC	FET	NEO	ADT		gene	correlation	correlation coefficient	MSC	FET	NEO	ADT		gene	correlation	correlation coefficient	MSC	FET	NEO	ADT		gene	correlation	correlation coefficient	MSC	FET	NEO	ADT
	COL1A1	positive	0.164365	7.52258	0.0401394	0.00786496	0.0137103		LYPD1	positive	0.209424	1.12041	3.37285	0.00706525	0.00487416		SLCO4A1	positive	0.0903879	1.26414	2.22235	4.40896	2.9625		CLU		0.222783	0.092145	0.0478917	0.0259473	4.33635
	COL3A1	positive	0.137281	7.0221	0.0618096	0.00243777	0.0143572		FOS	positive	0.0784882	5.7767	6.36142	2.30226	1.84088		MAD1L1	positive	0.0884236	1.57475	2.4751	3.73471	2.47872		TSC22D3		0.127178	1.37241	1.92957	3.04273	5.60232
	CXCL14	positive	0.121239	6.01116	0.472999	0.0389414	0.306534		CRMP1	positive	0.0691188	1.91037	2.6797	1.24312	0.269962		ZNF330	positive	0.082257	1.41327	2.24054	2.90865	1.46114		CRABP1		0.114056	3.9759	0.15768	0.352471	4.64067
	TCF4	positive	0.116518	5.69809	0.581831	0.0973661	0.222507		PTGDS	positive	0.0622449	1.13709	2.95739	1.62564	0.638528		ARSI	positive	0.0804291	0.45169	0.324082	1.91396	0.891452		NDRG2		0.107637	0.580781	0.451645	1.08264	3.75313
	LOXL2	positive	0.107626	2.90582	0.0255415	0.0285177	0.0170575		MGP	positive	0.0590574	0.379927	1.2225	0.0295129	0.0453499		BECN1	positive	0.0714925	1.17487	1.78847	3.28747	1.89195		EMX2		0.0912871	1.16873	0.00638316	0	1.90517
	COL21A1	positive	0.0972216	4.67309	0.00211302	0	0.00589673		ARHGDIB	positive	0.0557002	0.069556	1.49765	0.114233	0.133311		HPSE2	positive	0.0685032	0.0834523	0.329566	0.369136	0.0196887		MT1M		0.0832335	0	0.00668645	0.260922	1.60095
	ID3	positive	0.0871996	4.09181	0.167343	0.0148827	0.171255		WSCD1	positive	0.0477826	0.383532	0.856212	0.60467	0.598793		SERPINF1	positive	0.0657886	4.88369	6.64815	6.91726	0.517054		TMEM47		0.0803045	0.696691	0.0677461	0.0183789	1.4114
	COL5A1	positive	0.0779618	3.99692	0.0967059	0.00609161	0.0374439		ANK2	positive	0.0468171	1.781	2.59238	1.1223	0.659334		RAB38	positive	0.0571223	1.57722	4.24506	5.98254	3.14969		CAPG		0.0732049	1.37787	0.757402	0.567913	4.28924
	MEG3	positive	0.0759407	4.93261	0.522418	0.120655	0.0054057		TMSB4X	positive	0.0467893	6.16662	6.23158	3.37051	3.36252		YIPF1	positive	0.0568102	0.822112	0.917397	1.68598	0.679374		SPECC1		0.070048	0.132844	0.0518979	0.196507	1.18038
	DCN	positive	0.0736879	4.61304	0.136906	0.0172638	0.0304908		PLAT	positive	0.0403013	1.87874	4.87234	2.82538	1.05763		MICAL2	positive	0.0538898	0.055974	0.233631	0.694713	0.185383		FXYD3		0.06893	0.182729	0.0834096	0.459286	3.09372
	WNT5A	positive	0.0620201	1.38829	0.0966382	0.0441551	0.00747972		TULP2	positive	0.0396923	0.687349	0.691965	0.0159746	0.00751881		CRYM	positive	0.0451586	1.50198	2.13562	4.34559	3.30089		HLA-B		0.0558848	1.6065	0.286044	1.09453	5.17106
	CD248	positive	0.0551111	3.70293	0.29418	0.0814913	0.36451		FUT11	positive	0.0387335	0.461755	0.453678	0.347541	0.360873		SPG21	positive	0.0393708	2.46927	2.7791	4.12076	2.62167		NKAPP1		0.0524221	0.146322	0.0582906	0.0546575	0.106341
	TBX15	positive	0.0548375	3.0355	0	0.00368442	0.0057365		SPTSSA	positive	0.0385139	2.99675	5.1672	4.59623	3.13632		AIG1	positive	0.0390263	0.816826	1.0098	2.62219	2.12121		KIF1A		0.050389	1.21546	0.916426	0.24859	1.747
	CCND2	positive	0.0548338	3.87777	0.391665	0.099254	0.0110246		MOXD1	positive	0.0378049	1.01106	1.05137	0.181491	0.0112864		TMEM204	positive	0.0367482	1.67011	2.92141	3.87273	1.95342		IFI27		0.0455031	0	0.0287064	0.0975806	3.4335
	AXL	positive	0.0492292	3.6301	0.0294961	0.00676165	0.054861		ADAT2	positive	0.0348294	0.296757	0.591401	0.765702	0.205014		OSGEP	positive	0.0334273	0.955728	1.27693	1.64799	0.653867		CHADL		0.0413423	0.419157	0.223852	0.841397	2.1362
	TWIST2	positive	0.0470196	3.98174	0.0100954	0	0.0051439		MIR205HG	positive	0.032472	0	0.0720953	0.0140655	0.0711351		PKIG	positive	0.0322074	1.549	2.21822	2.53563	1.45819		KRT1		0.0385954	0.604663	0.322991	0.853118	1.4311
	CCBE1	positive	0.04669	2.26032	0.00329184	0.00149471	0.00712465		43899	positive	0.0319095	0.720147	0.536484	0.292067	0.25134		XPNPEP1	positive	0.0321722	1.35975	1.96322	2.75699	0.822858		ABCG1		0.0354866	0.0730979	0.121093	0.216831	0.536532
	COL23A1	positive	0.0428064	1.84892	0.000934194	0.000943057	0.0758481		ZNF517	positive	0.0288939	0.0475513	0.0890178	0.0457939	0.0387791		PNP	positive	0.0312298	0.591856	1.22578	0.89611	0.359048		TGFBI		0.0315331	2.93837	0.0387695	0.288103	2.41339
	MFAP4	positive	0.0427386	4.15084	0.00906764	0	0.00223139		PLAU	positive	0.0277308	0.261966	0.88937	0.0141969	0.0644422		MDH1	positive	0.0299964	3.65197	4.07802	5.00067	3.17761		FAM183A		0.0306789	0	0.0150215	0.0302828	0.0906475
	COL1A2	positive	0.0414971	7.69115	4.45441	0.637625	0.388122		LIMS2	positive	0.0271068	1.60683	3.72279	2.3021	1.14297		LOC100506207	positive	0.0293803	0.0593281	0.0787342	0.145906	0.0827535		APOD		0.0289117	1.65803	2.30359	4.27503	6.69166
	FBN1	positive	0.0359794	3.79542	0.802978	0.164915	0.269091		SUSD3	positive	0.0250031	0	0.523691	0.0361606	0.00776669		TMEM192	positive	0.0283701	0.94774	1.5736	2.24498	1.40737		MAP6		0.0286847	0.0857568	0.229808	0.446281	1.08476
	LOC400043	positive	0.0359498	3.74277	0.397734	0.544145	0.347164		SESN3	positive	0.0245343	2.19848	2.15538	1.35751	0.792878		EDNRB	positive	0.0264183	2.76283	5.78486	6.40405	4.21434		CEBPD		0.0272928	2.63688	0.997452	0.781229	1.74399
	LUM	positive	0.0341402	3.44722	0.0065413	0	0.000701794		RAB3B	positive	0.0234516	0.595375	1.73008	0.733159	0.136541		TBC1D22A	positive	0.0252913	0.58803	0.979643	1.60318	0.803226		GBX2		0.0184857	0.0449716	0.0342336	0.0800434	0.186063
	IGFBP5	positive	0.0340133	3.40808	0.0481374	0.0139358	0.0402649		KLHL24	positive	0.0181376	1.43839	2.2907	1.35024	0.775194		SNAP29	positive	0.0249738	1.54997	1.74505	2.10029	1.05291		CES1		0.0156833	0.0894411	0.0609255	0.188206	0.97536
	CCDC3	positive	0.0301202	2.75399	0.302235	0.290683	0.532988		PAMR1	positive	0.0177741	1.03896	2.01757	0.477837	0.0624416		ATPAF2	positive	0.0235877	0.774855	1.06278	1.20491	0.510146		RIC3		0.0156738	0	0.0100167	0.0123322	0.381847
	TIMP3	positive	0.0286027	3.84502	0.61731	0.394168	0.389407		PRKCE	positive	0.0162174	0.811537	1.57586	0.81708	0.827692		PIGF	positive	0.0218009	1.24828	1.39049	2.33347	0.927267		BEX5		0.0155225	0.0308875	0.00554098	0.180898	0.326705
	MEST	positive	0.0281311	3.74491	0.147386	0.0711488	0.111847		GTPBP2	positive	0.0160133	0.532522	0.46497	0.351217	0.240707		SMIM10	positive	0.0201019	0.0757252	0.725778	1.07691	1.04653		HSPB3		0.0152447	0	0	0	0.177479
	COL12A1	positive	0.0269038	3.29678	0.0826853	0.0123602	0.0958314		COL1A2	positive	0.0152084	7.69115	4.45441	0.637625	0.388122		RASSF3	positive	0.0200953	1.49908	2.63677	3.37249	1.10992		POU3F3		0.0132668	0.137767	0.0040567	0.0315459	0.462869
	CYR61	positive	0.0262038	2.88752	1.29069	0.037084	0.0433442		IER2	positive	0.0147164	4.38083	4.69475	2.79021	1.05882		SURF1	positive	0.0197304	0.988769	2.25	3.00783	1.98373		LGALS7B		0.010922	0.225983	0.170455	0.237342	0.60222
	OSR2	positive	0.0252868	3.12411	0.015813	0.0127965	0.00127694		NOTCH2NL	positive	0.0139882	1.97144	2.58379	1.12062	1.40026		CA14	positive	0.0195815	1.5183	4.27309	5.21148	2.786		MT2A		0.0108686	0.710665	1.55462	3.37943	4.74551
	DHRS3	positive	0.0236773	2.18064	0.0357783	0.0106558	0.0364222		AUTS2	positive	0.0117431	1.03219	0.676917	0.356598	0.278108		PSMC2	positive	0.0185244	2.33875	2.53675	3.22942	1.86192		DAZAP2		0.0105719	3.25168	4.12261	5.1952	5.02222
	OLFML3	positive	0.0234574	3.37932	0.145206	0.00832094	0.0366488		CELF6	positive	0.0114285	0.112541	0.103795	0.0653532	0.133685		OGFRL1	positive	0.0157718	0.295373	0.24071	0.237125	0.204647		FSTL4		0.00672877	0.0110023	0.0404522	0.00862634	0.752782
	WIF1	positive	0.0209608	2.58587	0.0115601	0.00313277	0.00269461		FAM126A	positive	0.0112775	1.15715	2.89168	2.13117	1.2044		CHAF1A	positive	0.0141029	0.573636	0.582274	0.626671	0.342337		CD36		0.00672653	0	0.0131511	0.0164816	0.814621
	NREP	positive	0.0173322	3.95106	1.02176	0.0348551	0.0737691		NCKAP5	positive	0.0106078	0.711715	0.855255	0.130439	0.0160532		TMEM120A	positive	0.0138125	1.12631	2.71445	3.1865	2.29054		S100A6		0.005631	4.92987	3.54979	2.76646	5.42657
	MMP2	positive	0.0163406	3.5431	0.398106	0.180425	0.0627169		CHD3	positive	0.010495	2.40988	1.25916	0.783136	0.641682		C3orf79	positive	0.0137606	1.44064	4.00788	4.32671	0.63757		LGALS3		0.00510334	3.17266	2.18624	5.65451	6.49576
	THY1	positive	0.0157171	3.85409	0.00774911	0	0.00736197		RASGEF1C	positive	0.0102163	0.174225	0.639923	0.0867273	0.148861		ALDH9A1	positive	0.0131198	1.69516	1.89581	2.75884	0.94601		TRIM29		0.0016428	0.0429849	0.0940209	0.0427629	0.145388
	MSX1	positive	0.0114937	1.57415	0.045971	0.00149471	0.647394		SYK	positive	0.00921482	0.703592	1.44454	0.621673	0.07817		TM2D3	positive	0.0120487	2.07112	1.55862	2.47095	1.30855		SEPT4		0.0011157	1.23632	2.96058	3.331	3.37917
	IQGAP2	positive	0.00839787	1.09714	0.831419	0.0698902	0.0293689		MICAL3	positive	0.00840579	0.727753	1.5555	0.944931	0.550937		NIT2	positive	0.0120376	1.43727	2.27406	2.94815	1.28186		PHB		-0.000458109	3.82769	4.77419	4.74591	2.70132
	SOX2	positive	0.00707816	0.554091	0.000934194	0	0.0908615		NID1	positive	0.00766242	2.11118	1.36291	0.306282	0.28524		MFF	positive	0.0117829	2.20059	2.58204	3.66337	1.80166		C14orf132		-0.00117719	2.07527	2.11857	1.07759	0.201242
	GFRA1	positive	0.00602773	1.67624	0.316991	0.0184481	0.00818707		ASXL1	positive	0.00666721	1.88389	2.23944	1.42883	1.19407		SEC11C	positive	0.0110705	1.75991	3.02572	4.4826	2.41365		LAMTOR5		-0.00133778	3.60386	4.68335	4.73948	3.84737
	PPAP2B	positive	0.00456761	2.58469	0.0850855	0.0993337	0.0519388		KRT13	positive	0.00549961	0	0.108499	0.0465735	0.0072279		WDSUB1	positive	0.0102258	0.512195	0.919764	1.04883	0.435623		PSAT1		-0.00164979	1.20101	1.65441	2.24342	0.182994
	SH3PXD2A	positive	0.00238325	2.72393	0.763468	0.453359	0.544547		SEMA4D	positive	0.00362389	0.483026	0.549939	0.155587	0.070632		SWI5	positive	0.00885076	0.822843	1.19686	1.73555	0.78589		IER2		-0.00286167	4.38083	4.69475	2.79021	1.05882
	CLDN11	positive	0.00158322	3.45956	0.0763421	0.0177504	0.0653569		C14orf132	positive	0.00357039	2.07527	2.11857	1.07759	0.201242		LOC100128239	positive	0.00737673	0.0523149	0.0618044	0.215569	0.0487988		CHCHD3		-0.00348981	2.32831	3.78935	3.91103	1.69794
	APOE	negative	-0.0066519	2.57751	6.75815	7.66041	7.65721		ZNF582	positive	0.00352491	0.0585536	0.172455	0.187191	0.122775		CIDEA	positive	0.00716783	0	0.0024578	0.158041	0.0302129		GPX1		-0.00360613	2.8361	5.04774	5.10359	2.29988
	MLANA	negative	-0.0245595	2.93027	7.99131	8.55855	7.86452		ITGB5	positive	0.00213893	1.6819	1.81936	0.799284	0.331396		SRA1	positive	0.00650715	2.03257	1.90601	2.99675	1.54458		CRMP1		-0.00867652	1.91037	2.6797	1.24312	0.269962
									RADIL	positive	0.00189579	0.191541	1.36733	0.412413	0.254973		CDSN	positive	0.00538761	0	0.00299861	0.0172882	0.0356187		COL1A2		-0.0110339	7.69115	4.45441	0.637625	0.388122
									LDHA	negative	-0.00192297	4.9805	5.64148	6.7316	6.0403		PTN	positive	0.00504968	1.25793	0.859107	1.75458	0.647771		IGFBP3		-0.0133549	3.94621	2.99164	2.8272	0.227258
									MT2A	negative	-0.00387431	0.710665	1.55462	3.37943	4.74551		POLR3C	positive	0.00319231	1.15357	1.01636	1.48432	0.695402		NGFRAP1		-0.0200616	5.0588	4.72076	4.55038	2.29512
									TXNDC15	negative	-0.0044919	1.62202	1.5953	2.18418	1.28264		HSD3B7	positive	0.00168801	0.331137	0.577117	0.754723	0.281706		CCND1		-0.0261832	3.8695	4.01657	3.99144	0.993526
									BDH1	negative	-0.00506072	0.339975	0.40875	0.731474	0.33914		PRMT2	positive	0.000903664	3.66864	4.33719	5.00911	3.18463		LRRN4CL		-0.0276833	1.52201	3.03695	3.78353	1.3413
									MT1X	negative	-0.00773977	0.461403	0.328977	1.88345	1.83962		RSU1	positive	0.000878775	2.84722	3.10145	4.21011	2.65714		DNAJA1		-0.029472	4.03882	4.15979	4.10163	1.85244
									AMFR	negative	-0.00942839	1.02411	1.50681	1.73372	1.46263		CXorf65	positive	0.000235604	0.066014	0.1977	0.271864	0.0632301		ITPA		-0.0358164	2.22576	3.04918	3.31662	1.41278
									SFTPC	negative	-0.0100734	0.21563	0.318597	1.3793	1.95515		PIGH	positive	0.00012663	1.2144	1.13055	2.48423	1.40279		C3orf79		-0.0635774	1.44064	4.00788	4.32671	0.63757
									GAPDHS	negative	-0.0111639	0.191541	0.704273	3.46411	2.47921		TMEM47	negative	-0.000138397	0.696691	0.0677461	0.0183789	1.4114		SERPINF1		-0.174589	4.88369	6.64815	6.91726	0.517054
									CRYM	negative	-0.012655	1.50198	2.13562	4.34559	3.30089		COL4A1	negative	-0.000919739	3.54935	0.951558	0.0801593	0.502368
									PITHD1	negative	-0.0202474	1.72221	2.61843	3.92571	2.97896		GADD45B	negative	-0.00329759	2.5732	1.28749	0.0708054	0.553457
									BECN1	negative	-0.0202663	1.17487	1.78847	3.28747	1.89195		ZNF292	negative	-0.00330867	2.77042	1.59172	1.29729	1.19246
									AFF3	negative	-0.0205134	0.637128	0.337954	0.997506	1.20173		DUSP1	negative	-0.00428262	3.32234	2.9338	0.671982	0.385887
									HLA-B	negative	-0.0220673	1.6065	0.286044	1.09453	5.17106		ZNF611	negative	-0.00517259	0.928478	0.435658	0.402908	0.300547
									KIAA1549L	negative	-0.0288987	0.510297	0.280111	1.2574	1.10518		LGALS7B	negative	-0.00608313	0.225983	0.170455	0.237342	0.60222
									SH3BGRL	negative	-0.0353958	3.00752	2.38117	3.71272	2.84311		CRABP1	negative	-0.0104065	3.9759	0.15768	0.352471	4.64067
									CRABP1	negative	-0.0381035	3.9759	0.15768	0.352471	4.64067		GIGYF1	negative	-0.0115641	2.56089	2.13897	1.21878	1.57609
									APOD	negative	-0.0445534	1.65803	2.30359	4.27503	6.69166		NOTCH2NL	negative	-0.0118227	1.97144	2.58379	1.12062	1.40026
									LGALS3	negative	-0.0680593	3.17266	2.18624	5.65451	6.49576		S100A6	negative	-0.0192621	4.92987	3.54979	2.76646	5.42657
																	KIF1A	negative	-0.0205879	1.21546	0.916426	0.24859	1.747
																	CLU	negative	-0.0244982	0.092145	0.0478917	0.0259473	4.33635
																	COL1A2	negative	-0.045161	7.69115	4.45441	0.637625	0.388122
																	FOS	negative	-0.0508118	5.7767	6.36142	2.30226	1.84088
																	LYPD1	negative	-0.0837224	1.12041	3.37285	0.00706525	0.00487416
