## Supplementary material for "Human melanocyte development and melanoma dedifferentiation at single cell resolution": Table S5

### Sheet: All genes
	All 511 genes in dedifferentiation analysis. Subsiquent tabs/sheets have more information on each dedifferentiation pattern
	Legend
	source: gene was identified via melanoma group differential expression analysis (diff_exp), DevMel logistical regression analysy (logit) or by both methods (both).
	pattern: type of dedifferentiation pattern													52 melanoma specific genes. Subsiquent tabs/sheets have more information on each dedifferentiation pattern
	gene	source	pattern											gene	pattern
	DUSP6	diff_exp	direct											TMEM212	melanoma specific
	EGR1	diff_exp	direct											MTRNR2L10	melanoma specific
	HMGA2	diff_exp	direct											MTRNR2L6	melanoma specific
	KRT18	diff_exp	direct											MIR4461	melanoma specific
	NT5DC3	diff_exp	direct											MTRNR2L4	melanoma specific
	PCOLCE	diff_exp	direct											EIF3C	melanoma specific
	SERPING1	diff_exp	direct											MTRNR2L1	melanoma specific
	AXL	logit	direct											MTRNR2L3	melanoma specific
	CYR61	logit	direct											DDX39B	melanoma specific
	DHRS3	logit	direct											MTRNR2L2	melanoma specific
	DUSP1	logit	direct											SHISA9	melanoma specific
	IER2	logit	direct											SPC25	melanoma specific
	MGP	logit	direct											MTRNR2L8	melanoma specific
	MOXD1	logit	direct											PRAME	melanoma specific
	PSAT1	logit	direct											HNRNPA1P10	melanoma specific
	RAB3B	logit	direct											U2AF1	melanoma specific
	CHADL	logit	down regulated											BST2	melanoma specific
	CRABP1	logit	down regulated											ASTN2	melanoma specific
	EMX2	logit	down regulated											UGDH-AS1	melanoma specific
	KIF1A	logit	down regulated											RPL21P28	melanoma specific
	KRT1	logit	down regulated											UBE2V1	melanoma specific
	MAP6	logit	down regulated											ORC4	melanoma specific
	POU3F3	logit	down regulated											PET100	melanoma specific
	SEPT4	logit	down regulated											CCNG1	melanoma specific
	SFTPC	logit	down regulated											SNHG8	melanoma specific
	TMEM47	logit	down regulated											METTL21A	melanoma specific
	TRIM29	logit	down regulated											CBX3	melanoma specific
	C3orf79	logit	not_readopted											HIST1H2BK	melanoma specific
	COL21A1	logit	not_readopted											SRSF1	melanoma specific
	COL23A1	logit	not_readopted											UTP11L	melanoma specific
	COL5A1	logit	not_readopted											H3F3AP4	melanoma specific
	LIMS2	logit	not_readopted											DDT	melanoma specific
	PAMR1	logit	not_readopted											SHC1	melanoma specific
	RADIL	logit	not_readopted											MRPS6	melanoma specific
	APOD	both	sequential											RPL13AP5	melanoma specific
	ARHGDIB	both	sequential											MRPS24	melanoma specific
	CA14	both	sequential											SEC61G	melanoma specific
	CAPG	both	sequential											SLIRP	melanoma specific
	COL1A1	both	sequential											IVNS1ABP	melanoma specific
	COL1A2	both	sequential											RPS29	melanoma specific
	FXYD3	both	sequential											UBAP2L	melanoma specific
	HLA-B	both	sequential											TSNAX	melanoma specific
	ID3	both	sequential											SNHG6	melanoma specific
	IFI27	both	sequential											BZW1	melanoma specific
	LGALS3	both	sequential											PFDN2	melanoma specific
	MAD1L1	both	sequential											NDUFB3	melanoma specific
	MT2A	both	sequential											PDCD5	melanoma specific
	NGFRAP1	both	sequential											FAM96B	melanoma specific
	NREP	both	sequential											LSM3	melanoma specific
	RAB38	both	sequential											ROMO1	melanoma specific
	RASSF3	both	sequential											TBCA	melanoma specific
	S100A6	both	sequential											UXT	melanoma specific
	SERPINF1	both	sequential
	TCF4	both	sequential
	TSC22D3	both	sequential
	A2M	diff_exp	sequential
	ABR	diff_exp	sequential
	ACP5	diff_exp	sequential
	ADSL	diff_exp	sequential
	AHCY	diff_exp	sequential
	AHNAK	diff_exp	sequential
	ATP1B1	diff_exp	sequential
	B2M	diff_exp	sequential
	BCAN	diff_exp	sequential
	BTF3	diff_exp	sequential
	C12orf57	diff_exp	sequential
	C19orf53	diff_exp	sequential
	CAV1	diff_exp	sequential
	CCT3	diff_exp	sequential
	CD151	diff_exp	sequential
	CD59	diff_exp	sequential
	CHP1	diff_exp	sequential
	CSPG4	diff_exp	sequential
	CST3	diff_exp	sequential
	CTSD	diff_exp	sequential
	CYC1	diff_exp	sequential
	DAG1	diff_exp	sequential
	DCT	diff_exp	sequential
	DUSP4	diff_exp	sequential
	EEF1A1	diff_exp	sequential
	EEF1G	diff_exp	sequential
	EIF3G	diff_exp	sequential
	EIF3H	diff_exp	sequential
	EIF3L	diff_exp	sequential
	EIF4EBP2	diff_exp	sequential
	ERRFI1	diff_exp	sequential
	FAM174B	diff_exp	sequential
	FAU	diff_exp	sequential
	FBL	diff_exp	sequential
	GAA	diff_exp	sequential
	GALE	diff_exp	sequential
	GLOD4	diff_exp	sequential
	GPC3	diff_exp	sequential
	GPI	diff_exp	sequential
	GPR155	diff_exp	sequential
	GSN	diff_exp	sequential
	GSTO1	diff_exp	sequential
	H3F3A	diff_exp	sequential
	HLA-A	diff_exp	sequential
	HLA-C	diff_exp	sequential
	HLA-E	diff_exp	sequential
	HLA-F	diff_exp	sequential
	HLA-H	diff_exp	sequential
	HNRNPA1	diff_exp	sequential
	HNRNPA1P10	diff_exp	sequential
	IDH2	diff_exp	sequential
	IFI6	diff_exp	sequential
	IGF2BP1	diff_exp	sequential
	ITGA3	diff_exp	sequential
	LHFPL3-AS1	diff_exp	sequential
	LSM7	diff_exp	sequential
	MATN2	diff_exp	sequential
	MFGE8	diff_exp	sequential
	MIA	diff_exp	sequential
	MOB3B	diff_exp	sequential
	NACA	diff_exp	sequential
	NENF	diff_exp	sequential
	NOP56	diff_exp	sequential
	NPC1	diff_exp	sequential
	NPC2	diff_exp	sequential
	NPL	diff_exp	sequential
	OLA1	diff_exp	sequential
	PDE4DIP	diff_exp	sequential
	PFDN5	diff_exp	sequential
	PIH1D1	diff_exp	sequential
	PPP1CB	diff_exp	sequential
	PPP2R1A	diff_exp	sequential
	PRMT1	diff_exp	sequential
	PROS1	diff_exp	sequential
	PSAP	diff_exp	sequential
	PTMA	diff_exp	sequential
	RPL13	diff_exp	sequential
	RPL15	diff_exp	sequential
	RPL18	diff_exp	sequential
	RPL21	diff_exp	sequential
	RPL21P28	diff_exp	sequential
	RPL24	diff_exp	sequential
	RPL27A	diff_exp	sequential
	RPL30	diff_exp	sequential
	RPL31	diff_exp	sequential
	RPL32	diff_exp	sequential
	RPL35A	diff_exp	sequential
	RPL36	diff_exp	sequential
	RPL36A	diff_exp	sequential
	RPL37	diff_exp	sequential
	RPL4	diff_exp	sequential
	RPL41	diff_exp	sequential
	RPL7	diff_exp	sequential
	RPS11	diff_exp	sequential
	RPS13	diff_exp	sequential
	RPS14	diff_exp	sequential
	RPS15	diff_exp	sequential
	RPS15A	diff_exp	sequential
	RPS18	diff_exp	sequential
	RPS20	diff_exp	sequential
	RPS23	diff_exp	sequential
	RPS24	diff_exp	sequential
	RPS27	diff_exp	sequential
	RPS27A	diff_exp	sequential
	RPS5	diff_exp	sequential
	RPS8	diff_exp	sequential
	S100A1	diff_exp	sequential
	S100A13	diff_exp	sequential
	SAMM50	diff_exp	sequential
	SERPINE2	diff_exp	sequential
	SLC25A5	diff_exp	sequential
	SMC4	diff_exp	sequential
	SNRPE	diff_exp	sequential
	SOAT1	diff_exp	sequential
	SOX4	diff_exp	sequential
	SSBP1	diff_exp	sequential
	SSR2	diff_exp	sequential
	TAPBP	diff_exp	sequential
	TIMM50	diff_exp	sequential
	TIMP2	diff_exp	sequential
	TM4SF1	diff_exp	sequential
	TMC6	diff_exp	sequential
	TP53	diff_exp	sequential
	TPM2	diff_exp	sequential
	TPM4	diff_exp	sequential
	TPP1	diff_exp	sequential
	TRPM1	diff_exp	sequential
	U2AF1	diff_exp	sequential
	UQCRFS1	diff_exp	sequential
	ZNF749	diff_exp	sequential
	AIG1	logit	sequential
	ALDH9A1	logit	sequential
	AMFR	logit	sequential
	AUTS2	logit	sequential
	BDH1	logit	sequential
	BECN1	logit	sequential
	BEX5	logit	sequential
	C14orf132	logit	sequential
	CCDC3	logit	sequential
	CD248	logit	sequential
	CIDEA	logit	sequential
	CLDN11	logit	sequential
	CLU	logit	sequential
	COL3A1	logit	sequential
	COL4A1	logit	sequential
	CXCL14	logit	sequential
	DAZAP2	logit	sequential
	DCN	logit	sequential
	DNAJA1	logit	sequential
	EDNRB	logit	sequential
	FBN1	logit	sequential
	GAPDHS	logit	sequential
	GFRA1	logit	sequential
	GPX1	logit	sequential
	HSD3B7	logit	sequential
	IGFBP3	logit	sequential
	IGFBP5	logit	sequential
	ITPA	logit	sequential
	KIAA1549L	logit	sequential
	KRT13	logit	sequential
	LAMTOR5	logit	sequential
	LOC100128239	logit	sequential
	LOC400043	logit	sequential
	LOXL2	logit	sequential
	LRRN4CL	logit	sequential
	MARCH9	logit	sequential
	MDH1	logit	sequential
	MEG3	logit	sequential
	MFAP4	logit	sequential
	MFF	logit	sequential
	MICAL2	logit	sequential
	MIR205HG	logit	sequential
	MMP2	logit	sequential
	MT1M	logit	sequential
	MT1X	logit	sequential
	NIT2	logit	sequential
	NKAPP1	logit	sequential
	OGFRL1	logit	sequential
	OLFML3	logit	sequential
	OSGEP	logit	sequential
	OSR2	logit	sequential
	PHB	logit	sequential
	PITHD1	logit	sequential
	PLAU	logit	sequential
	POLR3C	logit	sequential
	PPAP2B	logit	sequential
	PRMT2	logit	sequential
	PSMC2	logit	sequential
	RSU1	logit	sequential
	SH3BGRL	logit	sequential
	SMIM10	logit	sequential
	SNAP29	logit	sequential
	SOX2	logit	sequential
	SPECC1	logit	sequential
	SPG21	logit	sequential
	SUSD3	logit	sequential
	SYK	logit	sequential
	TBC1D22A	logit	sequential
	TGFBI	logit	sequential
	THY1	logit	sequential
	TM2D3	logit	sequential
	TMEM120A	logit	sequential
	TMEM192	logit	sequential
	TMEM204	logit	sequential
	WNT5A	logit	sequential
	XPNPEP1	logit	sequential
	YIPF1	logit	sequential
	ZNF330	logit	sequential
	ZNF517	logit	sequential
	APOE	both	no_pattern
	FOS	both	no_pattern
	TIMP3	both	no_pattern
	ADRBK2	diff_exp	no_pattern
	AEBP1	diff_exp	no_pattern
	ANXA1	diff_exp	no_pattern
	APOC2	diff_exp	no_pattern
	ASAP1	diff_exp	no_pattern
	ATP1A1	diff_exp	no_pattern
	ATP5B	diff_exp	no_pattern
	ATP5G2	diff_exp	no_pattern
	BRIX1	diff_exp	no_pattern
	BZW2	diff_exp	no_pattern
	C1QBP	diff_exp	no_pattern
	CALU	diff_exp	no_pattern
	CCT2	diff_exp	no_pattern
	CD47	diff_exp	no_pattern
	CD58	diff_exp	no_pattern
	CD63	diff_exp	no_pattern
	CD68	diff_exp	no_pattern
	CDH19	diff_exp	no_pattern
	CHCHD2	diff_exp	no_pattern
	CNRIP1	diff_exp	no_pattern
	CS	diff_exp	no_pattern
	CSNK2B	diff_exp	no_pattern
	CTSB	diff_exp	no_pattern
	DDX5	diff_exp	no_pattern
	EEA1	diff_exp	no_pattern
	EEF1B2	diff_exp	no_pattern
	EEF1D	diff_exp	no_pattern
	EGFL8	diff_exp	no_pattern
	EIF2S3	diff_exp	no_pattern
	EIF3E	diff_exp	no_pattern
	EIF3K	diff_exp	no_pattern
	EIF3M	diff_exp	no_pattern
	EMP1	diff_exp	no_pattern
	ESRP1	diff_exp	no_pattern
	FAM178B	diff_exp	no_pattern
	FARSA	diff_exp	no_pattern
	FBXO32	diff_exp	no_pattern
	FLNA	diff_exp	no_pattern
	FOXRED2	diff_exp	no_pattern
	GAS5	diff_exp	no_pattern
	GNB2L1	diff_exp	no_pattern
	GPM6B	diff_exp	no_pattern
	GPNMB	diff_exp	no_pattern
	GRN	diff_exp	no_pattern
	HLA-G	diff_exp	no_pattern
	HMGB1	diff_exp	no_pattern
	HN1	diff_exp	no_pattern
	IGFBP7	diff_exp	no_pattern
	ILF2	diff_exp	no_pattern
	IMPDH2	diff_exp	no_pattern
	ITGB3	diff_exp	no_pattern
	ITGB8	diff_exp	no_pattern
	JUN	diff_exp	no_pattern
	KCNAB2	diff_exp	no_pattern
	KIF17	diff_exp	no_pattern
	KLHDC8B	diff_exp	no_pattern
	LAMP2	diff_exp	no_pattern
	LDHB	diff_exp	no_pattern
	LGALS1	diff_exp	no_pattern
	LGALS3BP	diff_exp	no_pattern
	LRPAP1	diff_exp	no_pattern
	MAGEA4	diff_exp	no_pattern
	MARCKS	diff_exp	no_pattern
	MDH2	diff_exp	no_pattern
	MID1	diff_exp	no_pattern
	MTRNR2L1	diff_exp	no_pattern
	MTRNR2L3	diff_exp	no_pattern
	MTRNR2L6	diff_exp	no_pattern
	MTRNR2L8	diff_exp	no_pattern
	MYL6	diff_exp	no_pattern
	NAP1L1	diff_exp	no_pattern
	NDUFS5	diff_exp	no_pattern
	NEAT1	diff_exp	no_pattern
	NF2	diff_exp	no_pattern
	NME1	diff_exp	no_pattern
	NPM1	diff_exp	no_pattern
	NR4A1	diff_exp	no_pattern
	NSG1	diff_exp	no_pattern
	NUDT1	diff_exp	no_pattern
	OXA1L	diff_exp	no_pattern
	PABPC1	diff_exp	no_pattern
	PERP	diff_exp	no_pattern
	PFN1	diff_exp	no_pattern
	PGAM1	diff_exp	no_pattern
	PKM	diff_exp	no_pattern
	PKNOX2	diff_exp	no_pattern
	PLTP	diff_exp	no_pattern
	POLR2I	diff_exp	no_pattern
	PPA1	diff_exp	no_pattern
	PPIA	diff_exp	no_pattern
	PRDX2	diff_exp	no_pattern
	PSMB6	diff_exp	no_pattern
	PTP4A3	diff_exp	no_pattern
	RPL10	diff_exp	no_pattern
	RPL10A	diff_exp	no_pattern
	RPL11	diff_exp	no_pattern
	RPL12	diff_exp	no_pattern
	RPL13A	diff_exp	no_pattern
	RPL13AP5	diff_exp	no_pattern
	RPL14	diff_exp	no_pattern
	RPL17	diff_exp	no_pattern
	RPL18A	diff_exp	no_pattern
	RPL19	diff_exp	no_pattern
	RPL22	diff_exp	no_pattern
	RPL26	diff_exp	no_pattern
	RPL27	diff_exp	no_pattern
	RPL28	diff_exp	no_pattern
	RPL29	diff_exp	no_pattern
	RPL3	diff_exp	no_pattern
	RPL39	diff_exp	no_pattern
	RPL6	diff_exp	no_pattern
	RPL7A	diff_exp	no_pattern
	RPL8	diff_exp	no_pattern
	RPL9	diff_exp	no_pattern
	RPLP0	diff_exp	no_pattern
	RPLP1	diff_exp	no_pattern
	RPLP2	diff_exp	no_pattern
	RPS10	diff_exp	no_pattern
	RPS12	diff_exp	no_pattern
	RPS16	diff_exp	no_pattern
	RPS17	diff_exp	no_pattern
	RPS19	diff_exp	no_pattern
	RPS21	diff_exp	no_pattern
	RPS25	diff_exp	no_pattern
	RPS28	diff_exp	no_pattern
	RPS3	diff_exp	no_pattern
	RPS3A	diff_exp	no_pattern
	RPS4X	diff_exp	no_pattern
	RPS6	diff_exp	no_pattern
	RPS7	diff_exp	no_pattern
	RPS9	diff_exp	no_pattern
	RPSA	diff_exp	no_pattern
	S100B	diff_exp	no_pattern
	SAE1	diff_exp	no_pattern
	SCARB2	diff_exp	no_pattern
	SCCPDH	diff_exp	no_pattern
	SCD	diff_exp	no_pattern
	SCIN	diff_exp	no_pattern
	SDC3	diff_exp	no_pattern
	SERPINA3	diff_exp	no_pattern
	SET	diff_exp	no_pattern
	SGK1	diff_exp	no_pattern
	SLC25A6	diff_exp	no_pattern
	SLC26A2	diff_exp	no_pattern
	SLC5A3	diff_exp	no_pattern
	SNAI2	diff_exp	no_pattern
	SNHG6	diff_exp	no_pattern
	SNRPD1	diff_exp	no_pattern
	SNRPD2	diff_exp	no_pattern
	SNRPF	diff_exp	no_pattern
	SORD	diff_exp	no_pattern
	SQSTM1	diff_exp	no_pattern
	SS18L1	diff_exp	no_pattern
	STOML2	diff_exp	no_pattern
	TIMP1	diff_exp	no_pattern
	TNFRSF14	diff_exp	no_pattern
	TPI1	diff_exp	no_pattern
	TRMT112	diff_exp	no_pattern
	TUBB	diff_exp	no_pattern
	TUBB4A	diff_exp	no_pattern
	TXNDC17	diff_exp	no_pattern
	TYR	diff_exp	no_pattern
	UBA52	diff_exp	no_pattern
	UBC	diff_exp	no_pattern
	UBL5	diff_exp	no_pattern
	UQCRH	diff_exp	no_pattern
	ABCG1	logit	no_pattern
	ADAT2	logit	no_pattern
	AFF3	logit	no_pattern
	ANK2	logit	no_pattern
	ARSI	logit	no_pattern
	ASXL1	logit	no_pattern
	ATPAF2	logit	no_pattern
	CCBE1	logit	no_pattern
	CCND1	logit	no_pattern
	CCND2	logit	no_pattern
	CD36	logit	no_pattern
	CDSN	logit	no_pattern
	CEBPD	logit	no_pattern
	CELF6	logit	no_pattern
	CES1	logit	no_pattern
	CHAF1A	logit	no_pattern
	CHCHD3	logit	no_pattern
	CHD3	logit	no_pattern
	COL12A1	logit	no_pattern
	CRMP1	logit	no_pattern
	CRYM	logit	no_pattern
	CXorf65	logit	no_pattern
	FAM126A	logit	no_pattern
	FAM183A	logit	no_pattern
	FSTL4	logit	no_pattern
	FUT11	logit	no_pattern
	GADD45B	logit	no_pattern
	GBX2	logit	no_pattern
	GIGYF1	logit	no_pattern
	GTPBP2	logit	no_pattern
	HPSE2	logit	no_pattern
	HSPB3	logit	no_pattern
	IQGAP2	logit	no_pattern
	ITGB5	logit	no_pattern
	KLHL24	logit	no_pattern
	LDHA	logit	no_pattern
	LGALS7B	logit	no_pattern
	LOC100506207	logit	no_pattern
	LUM	logit	no_pattern
	LYPD1	logit	no_pattern
	MEST	logit	no_pattern
	MICAL3	logit	no_pattern
	MLANA	logit	no_pattern
	MSX1	logit	no_pattern
	NCKAP5	logit	no_pattern
	NDRG2	logit	no_pattern
	NID1	logit	no_pattern
	NOTCH2NL	logit	no_pattern
	PIGF	logit	no_pattern
	PIGH	logit	no_pattern
	PKIG	logit	no_pattern
	PLAT	logit	no_pattern
	PNP	logit	no_pattern
	PRKCE	logit	no_pattern
	PTGDS	logit	no_pattern
	PTN	logit	no_pattern
	RASGEF1C	logit	no_pattern
	RIC3	logit	no_pattern
	SEC11C	logit	no_pattern
	SEMA4D	logit	no_pattern
	SESN3	logit	no_pattern
	SH3PXD2A	logit	no_pattern
	SLCO4A1	logit	no_pattern
	SPTSSA	logit	no_pattern
	SRA1	logit	no_pattern
	SURF1	logit	no_pattern
	SWI5	logit	no_pattern
	TBX15	logit	no_pattern
	TMSB4X	logit	no_pattern
	TULP2	logit	no_pattern
	TWIST2	logit	no_pattern
	TXNDC15	logit	no_pattern
	WDSUB1	logit	no_pattern
	WIF1	logit	no_pattern
	WSCD1	logit	no_pattern
	ZNF292	logit	no_pattern
	ZNF582	logit	no_pattern
	ZNF611	logit	no_pattern

### Sheet: sequental 
Genes that exhibit a sequential dedifferentiation pattern of expression
full_seg: relative expression pattern across melanoma groups is the same as across normal melanocyte developmental groups
max_seq: group with highest relative expression is the same amoungst normal melanocyte and melanoma groups.
	MSC												FET												NEO												ADT
			relative expression (z-score)					relative expression (z-score)							relative expression (z-score)					relative expression (z-score)							relative expression (z-score)					relative expression (z-score)							relative expression (z-score)					relative expression (z-score)
			normal melanocytes					melanoma							normal melanocytes					melanoma							normal melanocytes					melanoma							normal melanocytes					melanoma
	type	gene	MSC	FET	NEO	ADT		MAL_MSC	MAL_FET	MAL_NEO	MAL_ADT		type	gene	McSC	FET	NEO	ADT		MAL_MSC	MAL_FET	MAL_NEO	MAL_ADT		type	gene	MSC	FET	NEO	ADT		MAL_MSC	MAL_FET	MAL_NEO	MAL_ADT		type	gene	MSC	FET	NEO	ADT		MAL_MSC	MAL_FET	MAL_NEO	MAL_ADT
	full_seq	CLDN11	1.49998	-0.496459	-0.507684	-0.495834		1.44731	-0.356819	-0.848043	-0.242452		full_seq	MIR205HG	-1.00549	1.01799	-0.696394	0.683898		-0.9587	1.40575	-0.272673	-0.174378		full_seq	DAZAP2	-1.18589	-0.46815	0.884385	0.769654		-1.13797	-0.517568	1.01044	0.645094		full_seq	APOD	-0.703874	-0.656656	-0.0773114	1.43784		-1.08811	-0.505853	0.416344	1.17762
	full_seq	DCN	1.49994	-0.487088	-0.50754	-0.505309		1.49404	-0.428035	-0.62369	-0.442315		full_seq	ZNF517	-1.09402	1.29053	-0.341488	0.144978		-1.37608	0.747315	-0.104104	0.732866		full_seq	GAPDHS	-0.962527	-0.740975	1.0435	0.66		-1.19178	-0.41281	1.04917	0.55542		full_seq	B2M	-0.944719	-0.733231	0.554263	1.12369		-1.34337	-0.180559	0.733949	0.789982
	full_seq	ERRFI1	1.07928	0.610441	-0.977027	-0.712694		1.47552	-0.255232	-0.691269	-0.529015		full_seq	SUSD3	-0.559123	1.49618	-0.398578	-0.538479		-0.802379	1.3699	0.115306	-0.682831		full_seq	LHFPL3-AS1	-1.34547	-0.170739	0.832698	0.683508		-0.970175	-0.391613	1.38024	-0.0184501		full_seq	BEX5	-0.724403	-0.718568	0.0440584	1.39891		-0.67175	-0.631294	-0.155093	1.45814
	full_seq	OLA1	1.15059	-0.264912	0.336183	-1.22186		1.34264	-0.522369	0.132104	-0.95237		max_seq	ARHGDIB	-0.58289	1.49596	-0.508992	-0.404075		-0.722101	1.29733	0.273654	-0.848887		full_seq	SPG21	-0.784557	-0.532908	1.44379	-0.126321		-0.562755	-0.522258	1.49695	-0.411938		full_seq	CD59	-1.38289	-0.0862004	0.711553	0.757541		-0.847467	-0.680286	0.192913	1.33484
	full_seq	PPAP2B	1.49997	-0.501427	-0.491376	-0.507165		1.49767	-0.460314	-0.459333	-0.578022		max_seq	KRT13	-0.728409	1.40792	0.018222	-0.697738		-0.931112	1.41494	-0.325338	-0.158494		full_seq	TBC1D22A	-1.09225	-0.27297	1.31528	0.0499394		-1.04644	-0.622762	1.08362	0.585576		full_seq	CTSD	-1.32449	-0.0988652	0.377782	1.04558		-1.10406	-0.546754	0.580965	1.06985
	full_seq	PPP1CB	0.631678	0.378628	0.481575	-1.49188		1.38085	-0.369937	-0.0335402	-0.977377		max_seq	PLAU	-0.244734	1.4752	-0.673897	-0.556565		-1.10921	1.32052	-0.147941	-0.0633684		full_seq	TMEM192	-1.14346	-0.26654	1.26509	0.144911		-1.27382	-0.300644	0.941378	0.633087		full_seq	GPR155	-0.845784	-0.633935	0.112167	1.36755		-0.754914	-0.406565	-0.31097	1.47245
	full_seq	SSR2	0.740672	0.35787	0.378075	-1.47662		1.11178	-0.624129	0.548489	-1.03614		max_seq	SYK	-0.188733	1.4044	-0.252089	-0.96358		-0.3107	1.319	0.0682775	-1.07658		full_seq	SH3BGRL	-0.00490654	-1.39423	0.896158	0.502982		-0.655698	-1.04826	0.950644	0.753316		full_seq	HLA-A	-0.898671	-0.640919	0.223697	1.31589		-1.08981	-0.539744	0.503901	1.12565
	full_seq	COL1A1	1.5	-0.498403	-0.500553	-0.501044		1.49531	-0.434971	-0.450579	-0.609764														full_seq	ABR	-1.24827	0.155849	1.18685	-0.0944213		-0.836467	-0.0819385	1.42664	-0.508235		full_seq	HLA-E	-0.985065	-0.652998	0.457359	1.1807		-1.16878	-0.349231	0.334856	1.18316
	full_seq	COL3A1	1.5	-0.496749	-0.501498	-0.501749		1.44106	-0.0907827	-0.633451	-0.716828														full_seq	BCAN	-1.32771	0.315554	1.06527	-0.0531151		-1.02957	0.319404	1.24553	-0.535368		full_seq	HLA-F	-0.606205	-0.519089	-0.367385	1.49268		-0.913385	-0.441691	-0.0478997	1.40298
	full_seq	GFRA1	1.49634	-0.400265	-0.543017	-0.553061		1.39518	-0.147921	-0.267411	-0.979844														full_seq	CA14	-1.10879	0.197794	1.26683	-0.355834		-0.905088	-0.00745641	1.39552	-0.482981		full_seq	IFI27	-0.50877	-0.504218	-0.486945	1.49993		-1.07747	-0.368286	0.149147	1.29661
	full_seq	GPC3	1.5	-0.498092	-0.500236	-0.50167		1.48613	-0.334482	-0.485315	-0.666335														full_seq	FAM174B	-0.92759	0.804702	0.922978	-0.800089		-1.05968	0.225291	1.27691	-0.442526		full_seq	IFI6	-0.87035	-0.833509	0.632631	1.07123		-0.884411	-0.71408	0.33539	1.2631
	full_seq	IGF2BP1	0.910368	0.820382	-0.850315	-0.880435		1.16089	0.356822	-0.326826	-1.19088														full_seq	LRRN4CL	-0.858699	0.458008	1.19347	-0.792778		-1.33729	0.224997	1.07694	0.0353519		full_seq	S100A1	-1.04867	-0.292481	-0.00596205	1.34711		-0.965638	-0.523407	0.159305	1.32974
	full_seq	MFAP4	1.5	-0.499079	-0.499751	-0.501169		1.45877	-0.266387	-0.383876	-0.808504														full_seq	NPL	-0.705239	-0.0980255	1.44336	-0.6401		-0.607336	-0.286981	1.48371	-0.589394		full_seq	TPP1	-1.36694	-0.113884	0.635298	0.845523		-0.882137	-0.791892	0.525924	1.1481
	full_seq	SMC4	0.990743	0.676396	-0.540963	-1.12618		1.46612	-0.243467	-0.463388	-0.759265														full_seq	TRPM1	-1.26021	0.647645	0.940634	-0.328067		-1.11817	0.0895228	1.29298	-0.264338		full_seq	GSN	-0.270535	-1.21368	0.322384	1.16183		-0.584687	-0.908423	0.147298	1.34581
	full_seq	SOX4	1.00836	0.709631	-0.814934	-0.903058		0.750999	0.504233	0.207233	-1.46247														full_seq	ZNF749	-0.787229	-0.33609	1.4662	-0.342882		-0.782827	0.19423	1.33743	-0.74883		full_seq	KIAA1549L	-0.734344	-0.972605	0.683268	1.02368		-0.617939	-0.660961	-0.186229	1.46513
	full_seq	THY1	1.5	-0.498713	-0.500497	-0.50079		1.48117	-0.327527	-0.447583	-0.706063														full_seq	TM2D3	0.294366	-1.0575	1.2487	-0.485568		0.479638	-1.4516	0.794565	0.177398		full_seq	DUSP4	0.0108859	-1.10423	-0.222371	1.31572		-0.152059	-0.937265	-0.322834	1.41216
	full_seq	TPM2	1.46066	-0.165255	-0.639424	-0.655978		1.24053	0.17526	-0.245215	-1.17057														full_seq	RASSF3	-0.681117	0.204125	1.32952	-0.852524		-0.736827	0.157969	1.35352	-0.774665		full_seq	TM4SF1	-0.0874198	-0.651542	-0.701691	1.44065		0.227882	-0.696823	-0.850092	1.31903
	full_seq	WNT5A	1.4999	-0.484478	-0.502299	-0.513118		1.47471	-0.265185	-0.496539	-0.712988														full_seq	EIF3L	0.48404	0.361578	0.644297	-1.48992		0.709514	-0.624579	0.982931	-1.06787		max_seq	AIG1	-0.884047	-0.846874	0.825343	0.905579		-0.742834	-0.980441	0.829279	0.893996
	max_seq	CCDC3	1.4904	-0.581973	-0.571245	-0.337182		1.42895	-0.139653	-0.412852	-0.876444														full_seq	NOP56	0.306981	0.225858	0.898224	-1.43106		0.102051	-0.118372	1.22788	-1.21156		max_seq	CAV1	-1.48082	0.309653	0.472703	0.698461		-0.566744	-0.921319	0.142864	1.3452
	max_seq	SOX2	1.4909	-0.579674	-0.569667	-0.341563		1.34316	0.129896	-0.953441	-0.519614														full_seq	TIMM50	0.627916	0.0876243	0.724368	-1.43991		0.0921611	-0.00536333	1.17883	-1.26563		max_seq	CST3	-0.839293	-0.693413	0.200591	1.33211		-0.1398	-1.21022	0.125218	1.2248
	max_seq	TGFBI	1.01833	-0.903649	-0.812274	0.697596		1.42817	-0.41455	-0.136172	-0.877453														max_seq	BDH1	-1.05138	-0.327433	1.33626	0.0425537		0.679653	-1.35118	0.829173	-0.157644		max_seq	MIA	-0.975539	-0.742683	0.757615	0.960607		-0.724748	-0.734963	0.0706169	1.38909
	max_seq	CD248	1.49843	-0.504682	-0.552654	-0.441098		0.7557	0.724027	-0.103505	-1.37622														max_seq	BECN1	-1.01477	-0.443869	1.32489	0.133747		-0.739864	-0.980815	0.931881	0.788797		max_seq	MT1M	-0.579056	-0.563681	-0.348966	1.4917		0.263167	-0.914158	-0.644856	1.29585
	max_seq	ID3	1.49971	-0.498196	-0.524874	-0.476637		1.4886	-0.343422	-0.500439	-0.644739														max_seq	CIDEA	-0.765898	-0.661317	1.40556	0.0216576		-0.558709	0.123873	1.35275	-0.917914		max_seq	MT2A	-0.731128	-0.626338	-0.0801467	1.43761		0.245426	-1.18249	-0.273913	1.21097
	max_seq	IGFBP5	1.5	-0.498854	-0.503473	-0.497668		1.42103	-0.387534	-0.131763	-0.901735														max_seq	DCT	-1.4021	-0.0103897	0.841227	0.571263		-1.16156	0.308038	1.19865	-0.345133		max_seq	NPC2	-1.45865	0.15712	0.632504	0.669025		-0.763188	-0.901189	0.50028	1.1641
	max_seq	EIF4EBP2	1.00096	-0.954159	0.713681	-0.760478		0.886508	-0.125513	0.596435	-1.35743														max_seq	GLOD4	-0.932424	-0.244487	1.41859	-0.241681		0.505606	-0.520864	1.1196	-1.10434		max_seq	OGFRL1	-1.2721	-0.213931	0.40255	1.08348		-0.282654	-1.06578	0.0127472	1.33569
	max_seq	LOC400043	1.49956	-0.533728	-0.479396	-0.486439		0.936919	-0.0409884	0.479169	-1.3751														max_seq	LOC100128239	-0.781779	-0.359745	1.46739	-0.325861		-1.35912	0.717424	0.785715	-0.144016		max_seq	PSAP	-1.22632	-0.403366	0.762477	0.867212		-0.706722	-0.982625	0.612247	1.0771
	max_seq	AUTS2	1.28727	0.282796	-0.908329	-0.661738		1.03279	0.41692	-0.129576	-1.32013														max_seq	MAD1L1	-1.27958	-0.221151	1.0567	0.444026		-0.181723	-0.996607	1.38902	-0.210685		max_seq	SMIM10	-1.22104	-0.229545	0.275709	1.17488		0.326746	-1.25866	-0.195392	1.12731
	max_seq	C12orf57	1.44635	-0.274646	-0.856217	-0.315487		1.43812	-0.821892	-0.125859	-0.49037														max_seq	PITHD1	-1.08152	-0.551723	1.12659	0.506655		-0.599904	-0.73198	1.44612	-0.114238		max_seq	TSC22D3	-0.747967	-0.570679	-0.129809	1.44845		0.294371	-0.802085	-0.780821	1.28854
	max_seq	C19orf53	1.04026	0.666007	-0.949615	-0.756653		1.43756	-0.606282	-0.0837225	-0.747554														max_seq	RSU1	-0.65348	-0.509212	1.48626	-0.323568		0.46963	-0.591084	1.16134	-1.03988		max_seq	ATP1B1	-0.444894	-0.672457	-0.370204	1.48755		-0.115244	-0.747774	-0.582186	1.4452
	max_seq	COL4A1	1.49358	-0.402282	-0.622834	-0.468465		1.49003	-0.656752	-0.442223	-0.391056														max_seq	TMEM120A	-1.46819	0.246325	0.747435	0.47443		-0.50263	-1.04679	1.2497	0.299724		max_seq	CSPG4	0.170189	-1.43842	0.412999	0.855231		-0.722534	-0.688334	-0.00480047	1.41567
	max_seq	CXCL14	1.49969	-0.480571	-0.527861	-0.49126		1.49741	-0.431224	-0.491755	-0.574434														max_seq	YIPF1	-0.580474	-0.463519	1.49751	-0.453514		-0.00790198	-0.813499	1.4109	-0.589502		max_seq	FXYD3	-0.529123	-0.530855	-0.438631	1.49861		-0.797753	-0.618471	0.00874227	1.40748
	max_seq	FBN1	1.494	-0.3753	-0.585567	-0.533132		1.48225	-0.280621	-0.567505	-0.634126														max_seq	ACP5	-1.06603	0.52469	1.11971	-0.578371		-1.13526	-0.159404	1.29837	-0.00371084		max_seq	HLA-H	-0.592816	-0.861855	0.0762823	1.37839		-1.04247	-0.484099	0.256475	1.27009
	max_seq	H3F3A	1.23272	0.377417	-0.949475	-0.660657		0.885484	0.184339	0.362216	-1.43204														max_seq	CYC1	-1.20233	0.394203	1.13635	-0.328225		0.0946158	0.18101	1.07055	-1.34618		max_seq	LGALS3	-0.72039	-0.958185	0.561698	1.11688		-0.818219	-0.804136	0.382303	1.24005
	max_seq	MARCH9	0.930883	0.739636	-1.14435	-0.526164		1.48141	-0.489581	-0.688112	-0.303715														max_seq	EDNRB	-1.1165	0.365563	1.19334	-0.4424		-1.29144	-0.0120694	1.14291	0.160592		max_seq	MT1X	-0.769932	-0.870646	0.430782	1.2098		0.620495	-0.964574	-0.729456	1.07353
	max_seq	NREP	1.489	-0.325432	-0.585225	-0.578344		1.08544	0.421128	-0.248517	-1.25805														max_seq	GALE	-1.17137	0.759215	0.901256	-0.489099		-0.655622	-0.422358	1.4905	-0.412524		max_seq	SPECC1	-0.461965	-0.606245	-0.427279	1.49549		-0.631116	-0.50043	-0.359177	1.49072
	max_seq	OLFML3	1.49983	-0.478787	-0.513364	-0.507678		0.951479	-0.986007	-0.731696	0.766224														max_seq	GPI	-1.04665	0.466989	1.16116	-0.581503		-0.00458109	0.18014	1.12715	-1.30271		max_seq	AMFR	-1.46457	0.545865	0.199499	0.719207		-0.655277	-0.738175	-0.0295156	1.42297
	max_seq	PTMA	0.897428	0.827551	-0.967388	-0.757591		1.25087	-1.07822	0.27275	-0.445398														max_seq	GSTO1	-1.00029	0.170114	1.31672	-0.486546		0.504557	-1.00456	1.14758	-0.647569		max_seq	GAA	-0.91912	-0.074375	-0.413245	1.40674		-0.584045	-0.746191	-0.115051	1.44529
	max_seq	RPL21P28	0.981166	0.702255	-1.0939	-0.589522		1.11328	0.522944	-0.545616	-1.09061														max_seq	LAMTOR5	-1.14326	0.826016	0.851561	-0.534314		0.44308	-1.49879	0.53166	0.524054		max_seq	HLA-C	-0.556446	-0.41193	-0.52868	1.49706		-1.17834	-0.37584	0.414804	1.13938
	max_seq	TCF4	1.49951	-0.468952	-0.531255	-0.499308		1.46382	-0.234124	-0.462628	-0.767068														max_seq	MFF	-0.61245	-0.297916	1.48518	-0.57481		0.347253	-0.905822	1.25471	-0.69614		max_seq	ITGA3	-0.99127	0.837287	-0.730622	0.884605		-0.377837	-0.577176	-0.539371	1.49438
	max_seq	U2AF1	1.204	0.438128	-0.892286	-0.749839		1.30209	-0.546502	0.222396	-0.97798														max_seq	MICAL2	-0.902893	-0.214766	1.42891	-0.311251		0.179832	-0.704598	1.34255	-0.817782		max_seq	TAPBP	-0.917953	-0.202389	-0.30262	1.42296		-1.08999	-0.383523	0.198601	1.27491
	max_seq	LOXL2	1.49999	-0.500821	-0.496423	-0.502751		1.47221	-0.621674	-0.630709	-0.219827														max_seq	MOB3B	-0.862439	0.0928702	1.37257	-0.603005		-0.375929	-0.0839282	1.40166	-0.941801		max_seq	TIMP2	-1.23098	0.259845	-0.202036	1.17318		-1.11589	-0.417399	0.316612	1.21668
	max_seq	NACA	0.733684	0.332789	0.410765	-1.47724		1.03802	-1.31148	0.424083	-0.150631														max_seq	POLR3C	-0.665411	-0.369536	1.48833	-0.45338		0.830526	-0.498754	0.835721	-1.16749		max_seq	A2M	-0.289776	-0.853662	-0.303943	1.44738		-0.556506	-0.79848	-0.0757451	1.43073
	max_seq	SSBP1	0.819003	-0.254764	0.743831	-1.30807		1.2023	-1.23603	-0.0974704	0.131205														max_seq	RAB38	-0.955915	-0.11781	1.40171	-0.32798		-1.12224	-0.331375	1.26266	0.190957		max_seq	HLA-B	-0.335017	-0.612273	-0.54228	1.48957		-1.15862	-0.398568	0.400223	1.15696
	max_seq	BTF3	0.860028	0.765561	-0.392676	-1.23291		1.19186	-0.350429	0.321804	-1.16323														max_seq	SLC25A5	-0.957843	0.519278	1.14576	-0.707195		0.288405	-0.159812	1.13633	-1.26492		max_seq	NPC1	-0.170455	-0.81215	-0.464888	1.44749		-0.533498	-0.817865	-0.0771086	1.42847
	max_seq	C14orf132	0.995959	0.649242	-0.481128	-1.16407		1.4747	-0.353995	-0.750047	-0.370655														max_seq	SOAT1	-0.891184	0.1152	1.36047	-0.584491		-0.906863	-0.267966	1.42875	-0.253918		max_seq	CD151	-0.474964	0.438339	-1.11782	1.15445		-0.291221	-0.752924	-0.427447	1.47159
	max_seq	COL1A2	1.38416	0.0835606	-0.731923	-0.7358		1.47541	-0.241614	-0.659784	-0.574008														max_seq	TMEM204	-0.994112	-0.0393546	1.37585	-0.342384		-0.150609	-0.243377	1.38873	-0.994743		max_seq	DAG1	-0.331907	0.195561	-1.12395	1.26029		-0.717698	-0.753754	0.0899002	1.38155
	max_seq	EEF1G	0.820115	0.681658	-0.144632	-1.35714		0.979851	-0.276558	0.574663	-1.27796														max_seq	UQCRFS1	-0.88301	0.475678	1.18118	-0.773847		-0.286999	0.164081	1.26212	-1.1392		max_seq	MFGE8	-0.402715	-0.0866533	-0.919483	1.40885		-0.778454	-0.692331	0.089992	1.38079
	max_seq	EIF3G	1.16748	0.369983	-0.369847	-1.16761		1.04087	-0.242896	0.478282	-1.27626														max_seq	ZNF330	-0.918259	-0.0278044	1.39729	-0.451227		-0.810344	-0.542691	1.42934	-0.0763035		max_seq	NKAPP1	-0.384285	-0.137839	-0.900191	1.42232		-1.06484	0.0736704	-0.331909	1.32308
	max_seq	FAU	1.00805	0.631953	-0.473844	-1.16616		1.19244	-1.22008	0.224905	-0.197263														max_seq	NENF	0.571634	-1.46276	0.706826	0.184299		-0.949137	-0.264153	1.4108	-0.197509		max_seq	PROS1	-0.286123	0.308094	-1.19904	1.17707		-0.620178	-0.700026	-0.131692	1.4519
	max_seq	FBL	1.0176	0.699802	-0.855545	-0.861861		0.982601	-0.11536	0.473334	-1.34058														max_seq	ADSL	-0.602877	0.688395	0.99623	-1.08175		0.0731143	-0.0445989	1.20891	-1.23742		max_seq	S100A13	-0.633358	-0.118127	-0.69723	1.44871		-0.278477	-1.20408	0.309031	1.17352
	max_seq	HNRNPA1	1.12353	0.346422	-0.216673	-1.25328		1.02306	-0.0407325	0.365922	-1.34825														max_seq	AHCY	0.369198	0.437619	0.679806	-1.48662		0.490201	-0.154622	0.989684	-1.32526		max_seq	AHNAK	0.0655775	-0.707345	-0.74903	1.3908		-0.433159	-0.825905	-0.18828	1.44734
	max_seq	HNRNPA1P10	1.35018	0.139725	-0.590698	-0.899206		1.24825	-0.272283	0.17966	-1.15562														max_seq	ALDH9A1	-0.502802	0.111979	1.34829	-0.957472		-0.758303	-0.0194868	1.41897	-0.641183		max_seq	CAPG	-0.334558	-0.572925	-0.582613	1.4901		-0.671446	-0.648439	-0.133039	1.45292
	max_seq	IDH2	1.38878	0.0215464	-0.50984	-0.90049		0.706956	0.0147721	0.69733	-1.41906														max_seq	CCT3	-0.388105	0.360292	1.17992	-1.15211		0.609941	-0.224169	0.925888	-1.31166		max_seq	CLU	-0.498635	-0.498641	-0.502721	1.5		-0.028913	-0.76447	-0.628008	1.42139
	max_seq	IGFBP3	1.21029	0.0837536	-0.0592583	-1.23478		0.916562	-1.03957	-0.670494	0.793502														max_seq	CHP1	-0.569918	0.348775	1.23509	-1.01395		-0.828918	0.260569	1.30483	-0.736484		max_seq	MATN2	0.62406	-0.771731	-0.927183	1.07485		-0.33649	-0.606361	-0.547058	1.48991
	max_seq	LSM7	1.21486	0.381634	-0.570115	-1.02638		1.14837	-0.337921	0.381748	-1.1922														max_seq	DNAJA1	0.32641	0.521424	0.639606	-1.48744		0.749869	-0.786887	0.971877	-0.934859		max_seq	PDE4DIP	0.206207	-0.487382	-1.01708	1.29826		-0.751816	-0.681513	0.0299713	1.40336
	max_seq	MEG3	1.49771	-0.422241	-0.526217	-0.549252		1.09588	0.533715	-1.12009	-0.509509														max_seq	EIF3H	0.304926	0.443109	0.728456	-1.47649		0.465689	-0.0537412	0.95493	-1.36688		max_seq	S100A6	0.386376	-0.577849	-1.02196	1.21343		-0.368211	-1.06822	0.130148	1.30629
	max_seq	MMP2	1.49826	-0.432757	-0.520892	-0.544613		1.42435	-0.301492	-0.207937	-0.914923														max_seq	GPX1	-0.858853	0.859212	0.872782	-0.873142		0.649054	-1.42544	0.738514	0.037875		max_seq	SERPINE2	0.0576043	-0.467817	-0.955431	1.36564		-0.98001	-0.606584	0.338876	1.24772
	max_seq	NGFRAP1	1.02347	0.391804	-0.0761649	-1.33911		1.32336	-1.08812	0.0184699	-0.253707														max_seq	HSD3B7	-0.609454	0.185348	1.33104	-0.906937		-0.829261	-0.799506	1.23072	0.398046
	max_seq	OSR2	1.49999	-0.49706	-0.498012	-0.504919		1.48049	-0.31087	-0.702114	-0.467502														max_seq	ITPA	-0.491806	0.756548	0.904624	-1.16937		0.178264	-0.153313	1.20087	-1.22582
	max_seq	PFDN5	1.12388	0.446166	-0.394323	-1.17573		1.00462	-1.36009	0.37484	-0.0193712														max_seq	MDH1	-0.521985	-0.392848	1.49538	-0.580549		-0.446529	-1.05939	1.2747	0.231218
	max_seq	PIH1D1	0.963944	0.672673	-0.444768	-1.19185		1.29037	-0.26786	0.0972009	-1.11971														max_seq	NIT2	-0.693853	0.0753922	1.38664	-0.768182		-0.266842	-0.86522	1.44336	-0.311296
	max_seq	PRMT1	0.808485	0.706014	-0.165201	-1.3493		1.3029	-0.434706	0.172778	-1.04097														max_seq	OSGEP	-0.676891	-0.058057	1.43246	-0.697508		-0.110675	-0.972543	1.39461	-0.311395
	max_seq	RPL13	0.904258	0.754908	-0.48606	-1.17311		0.892185	-0.36148	0.717631	-1.24834														max_seq	PHB	-0.287518	0.727109	0.850724	-1.29032		0.0634878	-0.937693	1.36839	-0.494183
	max_seq	RPL15	0.80473	0.626858	-0.0321499	-1.39944		1.24323	-0.732652	0.372109	-0.882687														max_seq	PPP2R1A	-0.756792	0.729438	0.987025	-0.959671		0.445467	-0.299159	1.08903	-1.23534
	max_seq	RPL18	0.959424	0.612969	-0.302686	-1.26971		0.958995	-0.418176	0.667465	-1.20828														max_seq	PRMT2	-0.717188	0.206553	1.33063	-0.819997		-1.17873	-0.479821	0.879152	0.779398
	max_seq	RPL21	1.00145	0.702488	-0.690895	-1.01305		0.614743	0.369988	0.507722	-1.49245														max_seq	PSMC2	-0.533587	-0.323005	1.48756	-0.630968		0.675412	-1.36781	0.811607	-0.11921
	max_seq	RPL24	1.27961	0.285663	-0.615393	-0.949883		1.28724	-1.14592	0.0290612	-0.170379														max_seq	SAMM50	-0.523591	-0.422759	1.49771	-0.551358		-0.0889489	-0.364247	1.40063	-0.947437
	max_seq	RPL27A	0.964985	0.64869	-0.390885	-1.22279		0.879558	-0.15738	0.624009	-1.34619														max_seq	SERPINF1	-0.00227206	0.589767	0.819714	-1.40721		0.248904	0.234266	0.934519	-1.41769
	max_seq	RPL30	1.12036	0.536955	-0.624809	-1.03251		0.940744	-1.02981	0.769284	-0.680221														max_seq	TMC6	-0.799251	0.482158	1.17797	-0.860877		-0.726718	-0.20573	1.46493	-0.532482
	max_seq	RPL31	0.963873	0.623222	-0.333596	-1.2535		1.15999	-1.06629	0.459642	-0.553334														max_seq	XPNPEP1	-0.748103	0.344155	1.26035	-0.8564		-0.0876995	-0.720486	1.4401	-0.631916
	max_seq	RPL32	1.02562	0.670528	-0.674784	-1.02136		1.0186	-0.356765	0.568018	-1.22985														max_seq	EEF1A1	0.352215	-0.408485	1.19164	-1.13537		0.726307	-1.3003	0.842411	-0.26842
	max_seq	RPL35A	1.13635	0.525076	-0.668152	-0.99327		1.1407	-1.18983	0.400008	-0.350875														max_seq	SNAP29	0.555445	0.0600324	0.809953	-1.42543		-1.19527	0.0198904	1.25108	-0.0756933
	max_seq	RPL36	0.938232	0.777662	-0.711631	-1.00426		1.12292	-0.433144	0.465532	-1.1553
	max_seq	RPL36A	1.08319	0.556499	-0.525987	-1.11371		1.00761	-0.14139	0.458396	-1.32462
	max_seq	RPL37	1.13761	0.513779	-0.627817	-1.02358		1.05882	-0.219666	0.440235	-1.27939
	max_seq	RPL4	0.815524	0.368504	0.273482	-1.45751		0.879657	-0.479461	0.778739	-1.17893
	max_seq	RPL41	0.843673	0.827436	-0.513634	-1.15747		1.39752	-0.696526	0.0470472	-0.748043
	max_seq	RPL7	0.848073	0.516836	0.053127	-1.41804		0.870467	-0.453665	0.778922	-1.19572
	max_seq	RPS11	1.02262	0.600166	-0.439005	-1.18378		0.989775	-0.309918	0.580179	-1.26004
	max_seq	RPS13	1.05697	0.60646	-0.575284	-1.08815		1.17495	-1.26961	0.0868032	0.00785763
	max_seq	RPS14	0.906532	0.699814	-0.35692	-1.24943		0.979889	-1.30517	0.539101	-0.213821
	max_seq	RPS15	1.04611	0.664809	-0.84933	-0.861585		1.06203	-0.738559	0.636488	-0.959955
	max_seq	RPS15A	1.08228	0.614986	-0.777577	-0.919691		0.991447	-0.416456	0.628553	-1.20354
	max_seq	RPS18	0.68424	0.521766	0.272311	-1.47832		1.04398	-0.12901	0.401264	-1.31623
	max_seq	RPS20	1.22009	0.384513	-0.607183	-0.997423		1.25738	-0.586385	0.31644	-0.987432
	max_seq	RPS23	0.974324	0.659989	-0.443245	-1.19107		1.14917	-0.155131	0.264983	-1.25902
	max_seq	RPS24	1.04497	0.626655	-0.592737	-1.07889		0.809351	-0.11457	0.674975	-1.36976
	max_seq	RPS27	1.08331	0.589176	-0.635343	-1.03714		1.09061	-0.918965	0.603865	-0.775511
	max_seq	RPS27A	1.10065	0.505757	-0.454977	-1.15143		1.2693	-0.739518	0.327424	-0.857201
	max_seq	RPS5	0.929287	0.737757	-0.515229	-1.15182		0.789844	-0.052282	0.656259	-1.39382
	max_seq	RPS8	1.05813	0.5917	-0.533977	-1.11585		0.93411	-0.756433	0.788505	-0.966182
	max_seq	SNRPE	0.713878	0.446704	0.318975	-1.47956		1.19522	-0.378416	0.331422	-1.14822
	max_seq	TP53	1.08851	0.597274	-0.705972	-0.979807		1.1144	0.00597442	0.191623	-1.312
	max_seq	TPM4	0.844504	0.793787	-0.422462	-1.21583		1.31951	-0.404851	0.124335	-1.039

### Sheet: direct 
	Genes that exhibit a direct dedifferentiation pattern of expression
		z-score of ranked mean expression within each group
		normal melanocytes				melanoma
	gene	MSC	FET	NEO	ADT	MAL_MSC	MAL_FET	MAL_NEO	MAL_ADT
	AXL	1.63863	-1.08163	-1.09127	-1.05981	0.492858	0.58526	0.0209975	0.494976
	CYR61	1.37771	-0.438581	-1.33497	-1.33718	0.94618	0.65982	0.0821244	0.0448968
	DHRS3	0.750283	-0.867444	-0.875127	-0.858509	2.00672	-0.157554	-0.254108	0.255735
	DUSP1	0.000450688	-0.289641	-1.34881	-1.39881	0.532386	0.560479	0.400506	1.54343
	EGR1	0.0925104	-0.45253	-0.944581	-1.22528	0.092503	0.102047	0.260124	2.07521
	HMGA2	-0.293972	-0.633316	-0.639874	-0.642807	2.36981	0.135094	-0.225315	-0.0696177
	IER2	0.141732	0.262628	-1.29864	-1.74075	0.886789	0.338229	0.318096	1.09192
	MOXD1	0.432052	0.210049	-1.39431	-1.57572	0.0670904	0.597836	1.37809	0.28491
	PCOLCE	0.454382	-0.932292	-0.937518	-0.939626	2.00854	0.148226	0.307319	-0.109029
	PSAT1	-1.02591	-0.382271	0.0296067	-1.29146	-0.320561	0.531904	1.83115	0.62755
	RAB3B	-1.05823	1.33765	-0.761862	-1.36047	-0.0976686	1.02191	0.762405	0.15627
	SERPING1	-0.383947	-0.900333	-0.902152	-0.886977	1.96695	0.511888	0.555836	0.0387341
	DUSP6	-0.880977	-0.802006	-0.847026	-0.948612	1.20316	0.190932	0.650685	1.43384
	KRT18	-0.744859	-0.796109	-0.807188	-0.808506	1.93846	0.35735	0.0766605	0.784191
	MGP	-0.896287	-0.14505	-1.09005	-1.05617	1.31542	1.42279	0.31493	0.134415
	NT5DC3	-0.739615	-0.769006	-0.841436	-0.905015	-0.0255636	0.554134	0.969609	1.75689

### Sheet: lost
	Genes down regulated (lost) during melanoma progression
		z-score of ranked mean expression within each group
		normal melanocytes				melanoma
	gene	MSC	FET	NEO	ADT	MAL_MSC	MAL_FET	MAL_NEO	MAL_ADT
	CHADL	-0.380649	-0.438925	0.145169	2.42386	-0.431585	-0.464918	-0.432922	-0.420033																				-5.54198
	CRABP1	1.37414	-0.544279	-0.525011	1.84063	-0.511259	-0.557812	-0.531213	-0.545192																				-3.43165
	EMX2	0.489049	-0.629267	-0.625735	2.30899	-0.294044	-0.402108	-0.555951	-0.290933																				-5.98557
	KIF1A	0.685967	0.29833	-0.503647	2.11323	-0.744197	-0.601861	-0.508873	-0.738945																				-3.25879
	KRT1	0.292202	-0.181756	0.134371	2.29223	-0.635232	-0.631742	-0.63859	-0.631488																				-3.61401
	MAP6	-0.432227	-0.159128	0.293636	2.36771	-0.582916	-0.564918	-0.536836	-0.385322																				-4.5753
	POU3F3	0.245844	-0.205363	-0.108445	2.35837	-0.605622	-0.592239	-0.614634	-0.477914																				-4.11869
	SEPT4	-0.728018	0.495591	0.879372	1.6923	-1.33304	-0.889666	-0.135509	0.0189719																				-2.89375
	SFTPC	-0.495041	-0.328026	0.711876	2.23531	-0.627191	-0.526634	-0.520586	-0.449707																				-4.20939
	TMEM47	0.24944	-0.407451	-0.431991	2.39858	-0.456021	-0.354121	-0.490712	-0.507727																				-5.3049
	TRIM29	-0.17004	1.03445	0.390563	1.83225	-0.832779	-0.709145	-0.751333	-0.793972																				-2.37398

### Sheet: not readopted
	Genes expressed in MSC and FET normal melanocytes that are not expressed (not readopted) by melanoma cells
		z-score of ranked mean expression within each group
		normal melanocytes				melanoma
	gene	MSC	FET	NEO	ADT	MAL_MSC	MAL_FET	MAL_NEO	MAL_ADT
	C3orf79	-0.0390033	1.44745	1.70739	-0.430466	-0.676289	-0.666082	-0.67083	-0.672177
	COL21A1	2.47485	-0.349167	-0.348406	-0.350006	-0.352678	-0.358253	-0.358807	-0.357535
	COL23A1	2.47067	-0.346139	-0.342038	-0.221584	-0.40671	-0.371959	-0.40056	-0.381679
	COL5A1	2.47471	-0.332102	-0.348172	-0.343142	-0.362	-0.361508	-0.364779	-0.363002
	LIMS2	0.251808	2.26233	0.153477	-0.169403	-0.956988	-0.407458	-0.422622	-0.711148
	PAMR1	0.653586	2.2377	-0.10919	-0.497285	-0.588905	-0.556403	-0.55108	-0.58842
	RADIL	-0.412975	2.38241	0.0887651	0.0427433	-0.661526	-0.546477	-0.379559	-0.51338

### Sheet: melanoma specific
	Genes highly expressed in all of the melanoma (MAL) groups little to no epression in all of the normal melanocyte developmental groups
		z-score of ranked mean expression within each group
		normal melanocytes				melanoma
	gene	MSC	FET	NEO	ADT	MAL_MSC	MAL_FET	MAL_NEO	MAL_ADT
	TMEM212	-0.979606	-0.978804	-0.97837	-0.979398	0.541988	0.899626	1.21413	1.26043
	MTRNR2L10	-0.987758	-0.987258	-0.986938	-0.987625	0.618131	1.00002	1.15348	1.17795
	MTRNR2L6	-0.984513	-0.98399	-0.983615	-0.984363	0.578596	0.97371	1.16973	1.21444
	MIR4461	-0.98254	-0.981698	-0.981367	-0.982142	0.615684	1.04367	1.36012	0.908278
	MTRNR2L4	-0.982455	-0.981692	-0.98124	-0.981365	0.573335	0.907344	1.1954	1.25067
	EIF3C	-0.999536	-0.998458	-0.998641	-0.999158	0.996703	0.94315	1.10548	0.950461
	MTRNR2L1	-0.989635	-0.989154	-0.988167	-0.989425	0.639441	1.0221	1.14288	1.15196
	MTRNR2L3	-0.978567	-0.97736	-0.976537	-0.978352	0.524841	0.906497	1.18837	1.29111
	DDX39B	-0.982243	-0.979611	-0.980154	-0.981644	1.18254	0.922612	1.2615	0.557009
	MTRNR2L2	-0.994731	-0.994672	-0.994161	-0.994795	0.743245	1.04132	1.10113	1.09267
	SHISA9	-0.973534	-0.979648	-0.979143	-0.980285	0.549757	0.87485	1.17271	1.3153
	SPC25	-1.00298	-0.998645	-1.00142	-0.994548	1.00783	0.969851	1.07483	0.945085
	MTRNR2L8	-0.98771	-0.994943	-0.994315	-0.995081	0.70841	1.04049	1.11319	1.10996
	PRAME	-1.00217	-0.999862	-1.00128	-0.982744	0.905249	0.928635	1.19822	0.953948
	HNRNPA1P10	-0.983851	-0.991248	-0.995693	-0.997602	1.22907	1.00395	1.00653	0.728839
	U2AF1	-0.962354	-0.973639	-0.993112	-0.991102	1.41956	0.892213	0.966427	0.642009
	BST2	-1.00923	-1.0038	-0.937949	-0.975888	0.852876	0.616368	1.14377	1.31385
	ASTN2	-0.921265	-1.00148	-1.00671	-1.01633	0.660439	0.887474	1.15859	1.23927
	UGDH-AS1	-0.981621	-0.985896	-0.99247	-0.9967	0.694628	0.901389	1.13223	1.22844
	RPL21P28	-0.965952	-0.973678	-1.02204	-1.00854	1.26943	0.987617	0.894592	0.818561
	UBE2V1	-0.963363	-0.96094	-0.99514	-1.0119	1.37097	0.856168	1.03856	0.665646
	ORC4	-0.998878	-0.973243	-0.949102	-1.04104	0.722713	0.903423	1.12777	1.20836
	PET100	-1.02274	-0.968714	-0.907249	-0.981778	1.48621	0.856491	0.996739	0.541046
	CCNG1	-0.983387	-0.923948	-0.937787	-1.00223	0.63049	1.0681	1.54789	0.600873
	SNHG8	-0.863636	-0.96413	-1.0202	-1.05742	1.32829	0.847328	1.17087	0.558904
	METTL21A	-1.03793	-0.99767	-0.927762	-1.02376	0.904819	0.991125	1.17008	0.921091
	CBX3	-1.00142	-0.880256	-0.931933	-1.0365	0.42066	0.802914	1.37845	1.24808
	HIST1H2BK	-0.875421	-0.920939	-1.07833	-1.07111	1.28315	0.732164	1.08668	0.843805
	SRSF1	-0.910635	-0.914241	-1.07642	-1.05803	1.16025	0.984046	1.1256	0.689414
	UTP11L	-1.0087	-1.01384	-0.890591	-1.05251	1.2196	0.832708	1.10238	0.810955
	H3F3AP4	-0.965502	-0.972941	-1.01369	-1.01334	1.27042	0.965281	0.9766	0.753177
	DDT	-1.09322	-0.892052	-0.976889	-1	1.01852	0.822283	1.2742	0.847155
	SHC1	-0.847132	-0.951491	-1.04749	-1.00996	0.472513	0.746551	1.35223	1.28478
	MRPS6	-0.944526	-0.958258	-0.982117	-1.06291	0.854984	0.759508	0.986015	1.3473
	RPL13AP5	-0.921682	-0.930617	-1.0847	-1.05318	1.02107	1.04336	1.04426	0.88149
	MRPS24	-0.996086	-0.896254	-0.997877	-1.00925	1.35099	0.919198	1.12515	0.504123
	SEC61G	-0.907114	-1.00844	-0.999158	-1.05786	1.21268	0.831382	1.06776	0.860755
	SLIRP	-1.01872	-0.951681	-0.877251	-1.01964	1.57018	0.726982	0.886721	0.683406
	IVNS1ABP	-1.08333	-0.940846	-0.917323	-0.98449	0.876048	0.616149	1.3211	1.1127
	RPS29	-0.986048	-0.967407	-0.992047	-1.04881	1.09084	0.961862	1.03266	0.908947
	UBAP2L	-0.869065	-0.927789	-1.03279	-1.05022	1.25581	0.835914	1.30625	0.481882
	TSNAX	-1.03023	-0.94535	-0.949713	-1.00769	0.912073	0.82915	1.41704	0.774715
	SNHG6	-0.954292	-0.894963	-1.02338	-1.02851	1.09373	1.04766	1.29281	0.466934
	BZW1	-0.926207	-0.965482	-1.01541	-1.07499	1.17937	0.899254	1.02971	0.873753
	PFDN2	-0.924116	-0.88777	-0.977352	-1.01283	1.55727	0.791135	1.09378	0.359883
	NDUFB3	-1.02443	-0.971748	-0.904614	-1.07311	0.937524	0.776952	1.15479	1.10463
	PDCD5	-0.93931	-0.90666	-0.947004	-1.03366	1.49898	0.817971	1.12552	0.384157
	FAM96B	-0.923137	-0.968612	-1.06531	-0.98226	1.35658	0.686772	0.965082	0.930883
	LSM3	-0.929756	-0.948619	-0.955669	-1.0351	1.58387	0.751601	0.792593	0.741077
	ROMO1	-1.0014	-0.984284	-0.934247	-1.01903	1.3521	0.666003	0.977255	0.943597
	TBCA	-0.970117	-0.945516	-1.00992	-1.05388	1.01439	0.79202	1.17858	0.994451
	UXT	-0.946405	-0.965726	-0.995455	-1.06378	1.0305	0.760941	1.21669	0.963241
